## Supplementary material for "A lifespan single-cell atlas of the human developing hippocampus benchmarks familial Alzheimer’s disease brain organoids": Table S1

### Sheet: Table S1
GSE	GSM	Original Age	Unified Age	Sex	suspension_type	Dissected tissue	Condition	assay_ontology_term_id	Donor ID	DOI
GSE185277	GSM5609934	0.1	0.1	M	nucleus	hippocampal formation	Healthy	EFO:0009919	Specimen 1	10.1038/s41586-022-04912-w
GSE185277	GSM5609934	0.1	0.1	M	nucleus	hippocampal formation	Healthy	EFO:0009919	Specimen 1	10.1038/s41586-022-04912-w
GSE185277	GSM5610939	13	13	F	nucleus	hippocampal formation	Healthy	EFO:0009919	Specimen 9	10.1038/s41586-022-04912-w
GSE185553	GSM5618238	4	4	M	nucleus	hippocampal formation	Healthy	EFO:0009919	Specimen 6	10.1038/s41586-022-04912-w
GSE185553	GSM5618238	4	4	M	nucleus	hippocampal formation	Healthy	EFO:0009919	Specimen 6	10.1038/s41586-022-04912-w
GSE185553	GSM5618238	15.3	15.3	M	nucleus	hippocampal formation	Healthy	EFO:0009919	Specimen 11	10.1038/s41586-022-04912-w
GSE185553	GSM5618238	15.3	15.3	M	nucleus	hippocampal formation	Healthy	EFO:0009919	Specimen 11	10.1038/s41586-022-04912-w
GSE185553	GSM5618239	0.6	0.6	M	nucleus	hippocampal formation	Healthy	EFO:0009919	Specimen 2	10.1038/s41586-022-04912-w
GSE185553	GSM5618239	3.2	3.2	F	nucleus	hippocampal formation	Healthy	EFO:0009919	Specimen 5	10.1038/s41586-022-04912-w
GSE185553	GSM5618239	14.7	14.7	F	nucleus	hippocampal formation	Healthy	EFO:0009919	Specimen 10	10.1038/s41586-022-04912-w
GSE185553	GSM5618237	4.3	4.3	M	nucleus	hippocampal formation	Healthy	EFO:0009919	Specimen 7	10.1038/s41586-022-04912-w
GSE185553	GSM5618237	4.3	4.3	M	nucleus	hippocampal formation	Healthy	EFO:0009919	Specimen 7	10.1038/s41586-022-04912-w
GSE185553	GSM5618241	1.2	1.2	F	nucleus	hippocampal formation	Healthy	EFO:0009919	Specimen 3	10.1038/s41586-022-04912-w
GSE185553	GSM5618241	2.1	2.1	M	nucleus	hippocampal formation	Healthy	EFO:0009919	Specimen 4	10.1038/s41586-022-04912-w
GSE185553	GSM5618241	6.7	6.7	F	nucleus	hippocampal formation	Healthy	EFO:0009919	Specimen 8	10.1038/s41586-022-04912-w
GSE199243	GSM5967896	0.1	0.1	M	nucleus	hippocampal formation	Healthy	EFO:0009919	Specimen 43	10.1016/j.stem.2022.09.010
GSE199243	GSM5967897	0.1	0.1	F	nucleus	hippocampal formation	Healthy	EFO:0009919	Specimen 44	10.1016/j.stem.2022.09.010
GSE199243	GSM5967898	6	6	F	nucleus	hippocampal formation	Healthy	EFO:0009919	Specimen 45	10.1016/j.stem.2022.09.010
GSE199243	GSM5967899	14	14	F	nucleus	hippocampal formation	Healthy	EFO:0009919	Specimen 46	10.1016/j.stem.2022.09.010
GSE199243	GSM5967906	13	13	F	nucleus	hippocampal formation	Healthy	EFO:0009919	Specimen 53 [1K]	10.1016/j.stem.2022.09.010
GSE199243	GSM5967907	13	13	F	nucleus	hippocampal formation	Healthy	EFO:0009919	Specimen 53 [200]	10.1016/j.stem.2022.09.010
GSE199243	GSM5967908	13	13	F	nucleus	hippocampal formation	Healthy	EFO:0009919	Specimen 53 [500]	10.1016/j.stem.2022.09.010
GSE119212	GSM3360833	GW16	PCW14	F	cell	hippocampal formation	Healthy	EFO:0009899	GW16	10.1038/s41586-019-1917-5
GSE119212	GSM3360834	GW18	PCW16	F	cell	hippocampal formation	Healthy	EFO:0009899	GW18	10.1038/s41586-019-1917-5
GSE119212	GSM3360835	GW22	PCW20	M	cell	hippocampal formation	Healthy	EFO:0009899	GW22	10.1038/s41586-019-1917-5
GSE119212	GSM3360836	GW22	PCW20	M	cell	hippocampal formation	Healthy	EFO:0009899	GW22	10.1038/s41586-019-1917-5
GSE119212	GSM3360837	GW25	PCW23	F	cell	hippocampal formation	Healthy	EFO:0009899	GW25	10.1038/s41586-019-1917-5
GSE119212	GSM3360838	GW27	PCW25	F	cell	hippocampal formation	Healthy	EFO:0009899	GW27	10.1038/s41586-019-1917-5
GSE119212	GSM3770749	GW20	PCW18	M	cell	hippocampal formation	Healthy	EFO:0009899	GW20	10.1038/s41586-019-1917-5
GSE119212	GSM3770750	GW20	PCW18	M	cell	hippocampal formation	Healthy	EFO:0009899	GW20	10.1038/s41586-019-1917-5
cellxgene_Smith	Midgestational_cellxgene	21wpc	PCW21	NA	cell	hippocampal formation	Healthy	EFO:0008722	Midgestational_cellxgene	10.1073/pnas.2023333118
cellxgene_Sten	10X187_5	12 wpc	12 wpc	NA	cell	hippocampal formation	Healthy	EFO:0009922	XDD:351	10.1126/science.adf1226
cellxgene_Sten	10X187_6	12 wpc	12 wpc	NA	cell	hippocampal formation	Healthy	EFO:0009922	XDD:351	10.1126/science.adf1226
cellxgene_Sten	10X188_3	12 wpc	12 wpc	NA	cell	hippocampal formation	Healthy	EFO:0009922	XDD:351	10.1126/science.adf1226
cellxgene_Sten	10X252_2	14 WPC	14 WPC	NA	cell	hippocampal formation	Healthy	EFO:0009922	XDD:385	10.1126/science.adf1226
cellxgene_Sten	10X252_3	14 WPC	14 WPC	NA	cell	hippocampal formation	Healthy	EFO:0009922	XDD:385	10.1126/science.adf1226
cellxgene_Sten	10X252_4	14 WPC	14 WPC	NA	cell	hippocampal formation	Healthy	EFO:0009922	XDD:385	10.1126/science.adf1226
GSE155121	GSM4695826	PCW3	PCW3	NA	cell	whole body	Healthy	EFO:0009899	GSM4695826	10.1016/j.stem.2023.04.016
GSE155121	GSM4729674	PCW4	PCW4	F	cell	whole body	Healthy	EFO:0009899	GSM4729674	10.1016/j.stem.2023.04.016
GSE155121	GSM4729675	PCW4	PCW4	F	cell	whole head	Healthy	EFO:0009899	GSM4729675	10.1016/j.stem.2023.04.016
GSE155121	GSM4729676	PCW4	PCW4	M	cell	whole head	Healthy	EFO:0009899	GSM4729676	10.1016/j.stem.2023.04.016
GSE155121	GSM4729677	PCW5	PCW5	M	cell	whole body	Healthy	EFO:0009899	GSM4729677	10.1016/j.stem.2023.04.016
GSE155121	GSM4729678	PCW5	PCW5	M	cell	whole head	Healthy	EFO:0009899	GSM4729678	10.1016/j.stem.2023.04.016
GSE155121	GSM4729679	PCW5	PCW5	F	cell	whole head	Healthy	EFO:0009899	GSM4729679	10.1016/j.stem.2023.04.016
GSE155121	GSM4729680	PCW6	PCW6	M	cell	whole head	Healthy	EFO:0009899	GSM4729680	10.1016/j.stem.2023.04.016
GSE155121	GSM4729681	PCW7	PCW7	F	cell	whole head	Healthy	EFO:0009899	GSM4729681	10.1016/j.stem.2023.04.016
GSE155121	GSM4729682	PCW8	PCW8	F	cell	whole head	Healthy	EFO:0009899	GSM4729682	10.1016/j.stem.2023.04.016
GSE155121	GSM4729683	PCW9	PCW9	M	cell	whole brain	Healthy	EFO:0009899	GSM4729683	10.1016/j.stem.2023.04.016
GSE155121	GSM4729684	PCW9	PCW9	M	cell	whole brain	Healthy	EFO:0009899	GSM4729684	10.1016/j.stem.2023.04.016
GSE155121	GSM4729685	PCW12	PCW12	M	cell	whole brain	Healthy	EFO:0009899	GSM4729685	10.1016/j.stem.2023.04.016
GSE135827	GSM4034900	GW09	PCW7	NA	cell	GE	Healthy	EFO:0030003	GSM4231540	10.1126/science.abj6641
GSE135827	GSM4034900	GW12	PCW10	NA	cell	GE	Healthy	EFO:0030003	GSM4231541	10.1126/science.abj6641
GSE135827	GSM4034900	GW12	PCW10	NA	cell	GE	Healthy	EFO:0030003	GSM5714312/GSM5714313/GSM5714314	10.1126/science.abj6641
GSE135827	GSM4034900	GW13	PCW11	NA	cell	GE	Healthy	EFO:0030003	GSM4231542	10.1126/science.abj6641
GSE135827	GSM4034900	GW16	PCW14	NA	cell	GE	Healthy	EFO:0030003	GSM4231543	10.1126/science.abj6641
GSE135827	GSM4034900	GW18	PCW16	NA	cell	GE	Healthy	EFO:0030003	GSM4034900	10.1126/science.abj6641
GSE135827	GSM4034900	GW18	PCW16	NA	cell	CGE	Healthy	EFO:0030003	GSM5714315	10.1126/science.abj6641
GSE135827	GSM4034900	GW18	PCW16	NA	cell	LGE	Healthy	EFO:0030003	GSM5714316	10.1126/science.abj6641
GSE135827	GSM4034900	GW18	PCW16	NA	cell	MGE	Healthy	EFO:0030003	GSM5714317	10.1126/science.abj6641
cellxgene_Sten_early	10X101_5	11th week post-fertilization stage	PCW11	NA	cell	forebrain	Healthy	EFO:0009899	XHU:297	10.1126/science.adf1226
cellxgene_Sten_early	10X101_6	11th week post-fertilization stage	PCW11	NA	cell	forebrain	Healthy	EFO:0009899	XHU:297	10.1126/science.adf1226
cellxgene_Sten_early	10X101_7	11th week post-fertilization stage	PCW11	NA	cell	forebrain	Healthy	EFO:0009899	XHU:297	10.1126/science.adf1226
cellxgene_Sten_early	10X101_8	11th week post-fertilization stage	PCW11	NA	cell	forebrain	Healthy	EFO:0009899	XHU:297	10.1126/science.adf1226
cellxgene_Sten_early	10X102_5	11th week post-fertilization stage	PCW11	NA	cell	forebrain	Healthy	EFO:0009899	XHU:297	10.1126/science.adf1226
cellxgene_Sten_early	10X102_6	11th week post-fertilization stage	PCW11	NA	cell	forebrain	Healthy	EFO:0009899	XHU:297	10.1126/science.adf1226
cellxgene_Sten_early	10X102_7	11th week post-fertilization stage	PCW11	NA	cell	forebrain	Healthy	EFO:0009899	XHU:297	10.1126/science.adf1226
cellxgene_Sten_early	10X102_8	11th week post-fertilization stage	PCW11	NA	cell	forebrain	Healthy	EFO:0009899	XHU:297	10.1126/science.adf1226
cellxgene_Sten_early	10X111_1	Carnegie stage 22	PCW8	NA	cell	forebrain	Healthy	EFO:0009899	XHU:305	10.1126/science.adf1226
cellxgene_Sten_early	10X111_2	Carnegie stage 22	PCW8	NA	cell	forebrain	Healthy	EFO:0009899	XHU:305	10.1126/science.adf1226
cellxgene_Sten_early	10X112_1	Carnegie stage 22	PCW8	NA	cell	forebrain	Healthy	EFO:0009899	XHU:305	10.1126/science.adf1226
cellxgene_Sten_early	10X112_2	Carnegie stage 22	PCW8	NA	cell	forebrain	Healthy	EFO:0009899	XHU:305	10.1126/science.adf1226
cellxgene_Sten_early	10X114_3	10th week post-fertilization stage	PCW10	NA	cell	forebrain	Healthy	EFO:0009899	XHU:307	10.1126/science.adf1226
cellxgene_Sten_early	10X114_4	10th week post-fertilization stage	PCW10	NA	cell	forebrain	Healthy	EFO:0009899	XHU:307	10.1126/science.adf1226
cellxgene_Sten_early	10X115_5	10th week post-fertilization stage	PCW10	NA	cell	forebrain	Healthy	EFO:0009899	XHU:307	10.1126/science.adf1226
cellxgene_Sten_early	10X115_6	10th week post-fertilization stage	PCW10	NA	cell	forebrain	Healthy	EFO:0009899	XHU:307	10.1126/science.adf1226
cellxgene_Sten_early	10X118_1	Carnegie stage 20	PCW8	NA	cell	forebrain	Healthy	EFO:0009899	BRC2106A	10.1126/science.adf1226
cellxgene_Sten_early	10X118_2	Carnegie stage 20	PCW8	NA	cell	forebrain	Healthy	EFO:0009899	BRC2106A	10.1126/science.adf1226
cellxgene_Sten_early	10X118_3	Carnegie stage 20	PCW8	NA	cell	forebrain	Healthy	EFO:0009899	BRC2106A	10.1126/science.adf1226
cellxgene_Sten_early	10X118_4	Carnegie stage 20	PCW8	NA	cell	forebrain	Healthy	EFO:0009899	BRC2106A	10.1126/science.adf1226
cellxgene_Sten_early	10X132_1	9th week post-fertilization stage	PCW9	NA	cell	forebrain	Healthy	EFO:0009899	XDD:313	10.1126/science.adf1226
cellxgene_Sten_early	10X132_2	9th week post-fertilization stage	PCW9	NA	cell	forebrain	Healthy	EFO:0009899	XDD:313	10.1126/science.adf1226
cellxgene_Sten_early	10X132_3	9th week post-fertilization stage	PCW9	NA	cell	forebrain	Healthy	EFO:0009899	XDD:313	10.1126/science.adf1226
cellxgene_Sten_early	10X132_4	9th week post-fertilization stage	PCW9	NA	cell	forebrain	Healthy	EFO:0009899	XDD:313	10.1126/science.adf1226
cellxgene_Sten_early	10X132_5	9th week post-fertilization stage	PCW9	NA	cell	forebrain	Healthy	EFO:0009899	XDD:313	10.1126/science.adf1226
cellxgene_Sten_early	10X132_6	9th week post-fertilization stage	PCW9	NA	cell	forebrain	Healthy	EFO:0009899	XDD:313	10.1126/science.adf1226
cellxgene_Sten_early	10X132_7	9th week post-fertilization stage	PCW9	NA	cell	forebrain	Healthy	EFO:0009899	XDD:313	10.1126/science.adf1226
cellxgene_Sten_early	10X132_8	9th week post-fertilization stage	PCW9	NA	cell	forebrain	Healthy	EFO:0009899	XDD:313	10.1126/science.adf1226
cellxgene_Sten_early	10X154_4	Carnegie stage 20	PCW8	NA	cell	telencephalon	Healthy	EFO:0009899	BRC2147	10.1126/science.adf1226
cellxgene_Sten_early	10X177_4	Carnegie stage 15	PCW6	NA	cell	forebrain	Healthy	EFO:0009922	XDD:348	10.1126/science.adf1226
cellxgene_Sten_early	10X177_5	Carnegie stage 15	PCW6	NA	cell	forebrain	Healthy	EFO:0009922	XDD:348	10.1126/science.adf1226
cellxgene_Sten_early	10X177_6	Carnegie stage 15	PCW6	NA	cell	forebrain	Healthy	EFO:0009922	XDD:348	10.1126/science.adf1226
cellxgene_Sten_early	10X178_1	Carnegie stage 15	PCW6	NA	cell	forebrain	Healthy	EFO:0009922	XDD:348	10.1126/science.adf1226
cellxgene_Sten_early	10X287_4	Carnegie stage 18	PCW7	NA	cell	brain	Healthy	EFO:0009922	XDD:395	10.1126/science.adf1226
cellxgene_Sten_early	10X287_5	Carnegie stage 18	PCW7	NA	cell	brain	Healthy	EFO:0009922	XDD:395	10.1126/science.adf1226
cellxgene_Sten_early	10X287_6	Carnegie stage 18	PCW7	NA	cell	brain	Healthy	EFO:0009922	XDD:395	10.1126/science.adf1226
cellxgene_Sten_early	10X287_7	Carnegie stage 18	PCW7	NA	cell	brain	Healthy	EFO:0009922	XDD:395	10.1126/science.adf1226
cellxgene_Sten_early	10X287_8	Carnegie stage 18	PCW7	NA	cell	brain	Healthy	EFO:0009922	XDD:395	10.1126/science.adf1226
cellxgene_Sten_early	10X288_1	Carnegie stage 18	PCW7	NA	cell	brain	Healthy	EFO:0009922	XDD:395	10.1126/science.adf1226
cellxgene_Sten_early	10X288_2	Carnegie stage 18	PCW7	NA	cell	brain	Healthy	EFO:0009922	XDD:395	10.1126/science.adf1226
cellxgene_Sten_early	10X288_3	Carnegie stage 18	PCW7	NA	cell	brain	Healthy	EFO:0009922	XDD:395	10.1126/science.adf1226
cellxgene_Sten_early	10X288_4	Carnegie stage 18	PCW7	NA	cell	brain	Healthy	EFO:0009922	XDD:395	10.1126/science.adf1226
cellxgene_Sten_early	10X288_5	Carnegie stage 18	PCW7	NA	cell	brain	Healthy	EFO:0009922	XDD:395	10.1126/science.adf1226
cellxgene_Sten_early	10X288_6	Carnegie stage 18	PCW7	NA	cell	brain	Healthy	EFO:0009922	XDD:395	10.1126/science.adf1226
cellxgene_Sten_early	10X288_7	Carnegie stage 18	PCW7	NA	cell	brain	Healthy	EFO:0009922	XDD:395	10.1126/science.adf1226
cellxgene_Sten_early	10X288_8	Carnegie stage 18	PCW7	NA	cell	brain	Healthy	EFO:0009922	XDD:395	10.1126/science.adf1226
cellxgene_Sten_early	10X298_1	Carnegie stage 16	PCW6	NA	cell	forebrain	Healthy	EFO:0009922	XDD:400	10.1126/science.adf1226
cellxgene_Sten_early	10X298_2	Carnegie stage 16	PCW6	NA	cell	forebrain	Healthy	EFO:0009922	XDD:400	10.1126/science.adf1226
