## Supplementary material for "A lifespan single-cell atlas of the human developing hippocampus benchmarks familial Alzheimer’s disease brain organoids": Table S2

### Sheet: Table S2
	gene	cluster	avg_log2FC	p_val_adj
0	NR2F2-AS1	Choroid Plexus	1.60438	7.23969e-271
1	P4HA1	Choroid Plexus	1.50802	3.00876e-238
2	HOATZ	Choroid Plexus	1.48329	0
3	ENSG00000243620	Choroid Plexus	1.47479	0
4	BNIP3	Choroid Plexus	1.4595	3.9024e-132
5	ENSG00000283674	Choroid Plexus	1.40359	0
6	ENO1	Choroid Plexus	1.39547	0
7	C4orf47	Choroid Plexus	1.34043	0
8	LDHA	Choroid Plexus	1.33822	4.46848e-184
9	C9orf24	Choroid Plexus	1.32648	1.99019e-247
10	RMST	Choroid Plexus	1.28636	0
11	ADGRL3	Choroid Plexus	1.28289	0
12	ANO4	Choroid Plexus	1.27544	0
13	NFIA	Choroid Plexus	1.2589	0
14	SLC2A1	Choroid Plexus	1.2314	1.76886e-169
15	CFAP299	Choroid Plexus	1.22687	1.13638e-252
16	SPARCL1	Choroid Plexus	1.21584	3.943e-169
17	FOLR1	Choroid Plexus	1.21391	7.04398e-292
18	FAM162A	Choroid Plexus	1.21115	4.47194e-184
19	CALB1	Choroid Plexus	1.2037	5.52104e-138
20	PGK1	Choroid Plexus	1.19036	1.40869e-155
21	SFRP1	Choroid Plexus	1.18121	1.34947e-166
22	GAPDH	Choroid Plexus	1.16727	0
23	ADGRV1	Choroid Plexus	1.16371	0
24	VWA5B1	Choroid Plexus	1.158	0
25	SNTG2	Choroid Plexus	1.15663	4.42945e-156
26	CFAP144	Choroid Plexus	1.15404	3.40394e-253
27	ENSG00000275443	Choroid Plexus	1.1491	9.02461e-213
28	MGAT5	Choroid Plexus	1.14215	1.54888e-247
29	CFAP276	Choroid Plexus	1.115	6.12765e-229
30	CCNO	Early Ependymal	1.45946	2.43892e-20
31	CHCHD2	Early Ependymal	1.35905	2.27773e-21
32	ENSG00000287763	Early Ependymal	1.32953	4.15501e-34
33	LDHA	Early Ependymal	1.29496	4.15182e-39
34	S100B	Early Ependymal	1.19495	2.97209e-23
35	BNIP3	Early Ependymal	0.99064	2.26667e-21
36	H3-3B	Early Ependymal	0.957085	2.20584e-28
37	MIF	Early Ependymal	0.951692	5.95043e-97
38	CRIP1	Early Ependymal	0.925545	1.4202e-21
39	ENO1	Early Ependymal	0.903342	7.15265e-34
40	ERICH2	Early Ependymal	0.89368	5.34802e-20
41	S100A10	Early Ependymal	0.801257	2.72138e-15
42	CDC20B	Early Ependymal	0.7946	5.75284e-12
43	MSX1	Early Ependymal	0.778427	1.57718e-18
44	FTH1	Early Ependymal	0.76448	9.41741e-106
45	AKAP14	Early Ependymal	0.755121	5.43615e-16
46	ANKRD37	Early Ependymal	0.752761	1.07342e-11
47	YWHAH	Early Ependymal	0.746559	3.97599e-09
48	PGK1	Early Ependymal	0.717437	4.62753e-10
49	FAM162A	Early Ependymal	0.717334	2.94771e-06
50	LRRC26	Early Ependymal	0.717106	2.12931e-06
51	TPGS2	Early Ependymal	0.71301	6.82564e-17
52	HOATZ	Early Ependymal	0.712525	5.20576e-29
53	C4orf3	Early Ependymal	0.706275	2.08577e-17
54	DYNLL1	Early Ependymal	0.705103	2.75257e-49
55	SIVA1	Early Ependymal	0.695484	2.60923e-08
56	MT3	Early Ependymal	0.687009	2.20278e-10
57	ENSG00000284624	Early Ependymal	0.685916	4.22758e-09
58	CHASERR	Early Ependymal	0.680391	3.15882e-11
59	MSX2	Early Ependymal	0.672241	4.98433e-12
60	MEIS2	Early Neurons	2.42702	0
61	NR2F1	Early Neurons	2.05366	0
62	TAC1	Early Neurons	1.31354	0
63	RBFOX1	Early Neurons	1.22639	6.90474e-229
64	MAB21L1	Early Neurons	1.12121	0
65	PTH2	Early Neurons	1.08197	3.23815e-99
66	PRPH	Early Neurons	1.06617	7.09303e-163
67	MEIS1	Early Neurons	1.01944	0
68	CALB1	Early Neurons	1.01098	5.68157e-40
69	PCP4	Early Neurons	0.933955	6.75066e-31
70	AFF3	Early Neurons	0.898618	1.19042e-254
71	LHX2	Early Neurons	0.898017	1.50489e-295
72	CHCHD2	Early Neurons	0.88704	0
73	NXPH1	Early Neurons	0.85092	0
74	PRL	Early Neurons	0.776529	2.84016e-255
75	C1QL4	Early Neurons	0.773798	0
76	FOXP2	Early Neurons	0.767216	2.47116e-111
77	H4C3	Early Neurons	0.755096	3.64747e-186
78	NR2F2	Early Neurons	0.73816	3.25118e-143
79	GREB1L	Early Neurons	0.736341	2.0776e-231
80	PBX3	Early Neurons	0.729883	8.22684e-89
81	ARPP21	Early Neurons	0.728202	4.94526e-303
82	CRABP1	Early Neurons	0.705283	2.80526e-61
83	ENC1	Early Neurons	0.700857	1.76729e-170
84	GALNTL6	Early Neurons	0.677311	7.50932e-24
85	NLGN1	Early Neurons	0.656943	1.1809e-68
86	PRICKLE1	Early Neurons	0.648971	2.96463e-203
87	ACTB	Early Neurons	0.63803	1.80173e-281
88	STMN2	Early Neurons	0.636007	0
89	MIR9-1HG	Early Neurons	0.635445	4.14437e-102
90	ENSG00000287763	Ependymal	1.4522	6.24798e-05
91	PGK1	Ependymal	1.23649	9.40455e-05
92	P4HA1	Ependymal	1.07914	0.00158283
93	HOATZ	Ependymal	1.015	5.59302e-05
94	LDHA	Ependymal	0.997778	0.0370106
95	CRIP1	Ependymal	0.983095	0.000596719
96	KTN1	Ependymal	0.892926	3.65074e-07
97	ERICH2	Ependymal	0.879166	1.46265e-06
98	MSX1	Ependymal	0.871752	0.000210104
99	C4orf47	Ependymal	0.87109	6.37878e-08
100	DYNLRB2	Ependymal	0.841849	0.000187274
101	STC1	Ependymal	0.833096	0.00216238
102	MRPS6	Ependymal	0.832304	0.000719732
103	TPGS2	Ependymal	0.821231	9.11707e-06
104	MT3	Ependymal	0.818763	0.0184342
105	PLOD2	Ependymal	0.805406	6.65406e-05
106	ENO1	Ependymal	0.80486	0.0190884
107	C4orf3	Ependymal	0.792194	0.0490825
108	CFAP300	Ependymal	0.791098	0.0114141
109	PTPRD	Ependymal	0.777005	0.00365957
110	NUCB2	Ependymal	0.767882	0.00901397
111	STC2	Ependymal	0.733204	0.00214671
112	CHCHD10	Ependymal	0.720241	0.00519127
113	NTRK2	Ependymal	0.715203	0.00986392
114	KIF27	Ependymal	0.711429	0.00642365
115	SEM1	Ependymal	0.704231	0.0036699
116	BAMBI	Ependymal	0.680742	0.00993803
117	DNER	Ependymal	0.670787	3.84511e-05
118	UBXN4	Ependymal	0.66037	0.000685144
119	PPIB	Ependymal	0.659859	0.0137303
120	IFITM1	Glial Progenitors	1.8422	1.16315e-11
121	DPP10	Glial Progenitors	1.80978	2.21934e-08
122	SPARCL1	Glial Progenitors	1.56364	7.27025e-05
123	MIR9-1HG	Glial Progenitors	1.54835	0.00045543
124	IFITM3	Glial Progenitors	1.29285	3.26564e-11
125	CHCHD2	Glial Progenitors	1.11851	1.8663e-29
126	MEIS2	Glial Progenitors	1.06999	1.22607e-07
127	AP1S2	Glial Progenitors	1.02092	1.07645e-11
128	MEST	Glial Progenitors	0.987438	6.81912e-14
129	BAMBI	Glial Progenitors	0.917865	1.9149e-13
130	CDH4	Glial Progenitors	0.867028	1.89275e-05
131	SULF1	Glial Progenitors	0.862843	1.88147e-17
132	NR2F1	Glial Progenitors	0.859434	6.482e-14
133	HOATZ	Glial Progenitors	0.847772	0.00562235
134	DACH2	Glial Progenitors	0.845211	9.0285e-12
135	PCSK1N	Glial Progenitors	0.836435	1.11361e-10
136	CFAP144	Glial Progenitors	0.825326	1.81712e-10
137	IGFBP7	Glial Progenitors	0.82438	0.0017874
138	C9orf24	Glial Progenitors	0.816512	1.57471e-07
139	LINC00461	Glial Progenitors	0.8102	2.18322e-14
140	GREB1L	Glial Progenitors	0.792926	4.66279e-09
141	CLDN5	Glial Progenitors	0.75425	3.05286e-08
142	PIFO	Glial Progenitors	0.746763	3.0284e-06
143	CFAP90	Glial Progenitors	0.743817	4.35532e-06
144	RIPPLY3	Glial Progenitors	0.733292	8.76528e-20
145	DACH1	Glial Progenitors	0.732147	7.0037e-08
146	GPM6B	Glial Progenitors	0.720136	7.9574e-06
147	DNER	Glial Progenitors	0.701224	5.63442e-18
148	CALML4	Glial Progenitors	0.700024	0.000308318
149	TPPP3	Glial Progenitors	0.696281	0.0125191
150	MEIS2	IPC	0.90878	4.41595e-10
151	CHCHD2	IPC	0.853289	7.74138e-34
152	APOE	IPC	0.727602	2.04633e-13
153	ID1	IPC	0.647001	6.73043e-20
154	ID3	IPC	0.609046	7.24759e-13
155	GADD45G	IPC	0.553258	0.000187387
156	DDIT4	IPC	0.548812	3.47196e-11
157	PTGDS	IPC	0.546897	0.000439694
158	H2AZ1	IPC	0.521393	2.51533e-12
159	TAGLN3	IPC	0.510261	0.000960214
160	ACTB	IPC	0.495176	2.10355e-05
161	NTF3	IPC	0.492348	1.14659e-11
162	ASS1	IPC	0.482302	4.16347e-07
163	HERPUD1	IPC	0.447575	0.000762288
164	RBMS3	IPC	0.435878	2.3283e-09
165	MIR924HG	IPC	0.432893	1.16044e-17
166	CKS2	IPC	0.428684	8.90057e-05
167	NFE2L3	IPC	0.41368	1.24518e-11
168	EIF4EBP1	IPC	0.412422	2.74226e-08
169	SEMA6D	IPC	0.37282	3.98661e-08
170	NEUROG1	IPC	0.372705	0.00918072
171	RGS16	IPC	0.368284	0.0271466
172	SLC3A2	IPC	0.3644	0.00172775
173	CRYBB2P1	IPC	0.346907	9.66144e-11
174	ARL4D	IPC	0.345619	0.000547926
175	EIF1	IPC	0.343498	3.15888e-15
176	JUNB	IPC	0.341344	3.72898e-08
177	TMEM132C	IPC	0.333793	3.34692e-12
178	NME4	IPC	0.333341	4.58648e-07
179	MT-CO1	IPC	0.329158	4.34254e-10
180	MEIS2	Mature Neurons	3.55424	2.2941e-54
181	RBFOX1	Mature Neurons	2.51019	4.06276e-38
182	MEIS1	Mature Neurons	2.13495	3.2265e-42
183	NR2F1	Mature Neurons	1.99095	8.55407e-28
184	NXPH1	Mature Neurons	1.59052	1.34892e-15
185	TAC1	Mature Neurons	1.55576	7.70703e-16
186	UNC5D	Mature Neurons	1.53755	1.35346e-09
187	ARPP21	Mature Neurons	1.48582	2.55929e-27
188	GALNTL6	Mature Neurons	1.46961	0.00911455
189	TMEM132D	Mature Neurons	1.45299	7.55315e-22
190	DSCAM	Mature Neurons	1.42952	6.92952e-19
191	AFF3	Mature Neurons	1.4192	5.82801e-29
192	ENSG00000250049	Mature Neurons	1.39265	0.00135192
193	FOXP2	Mature Neurons	1.3731	2.50082e-08
194	HS3ST4	Mature Neurons	1.34128	9.60551e-15
195	KHDRBS2	Mature Neurons	1.33649	9.9664e-26
196	LINC01828	Mature Neurons	1.30319	8.70074e-12
197	CRABP1	Mature Neurons	1.26973	3.63972e-09
198	PTH2	Mature Neurons	1.26418	1.76226e-09
199	LHX9	Mature Neurons	1.26355	2.70499e-16
200	NLGN1	Mature Neurons	1.24565	2.84587e-12
201	CNTN4	Mature Neurons	1.22726	1.90679e-12
202	PRDM6	Mature Neurons	1.17722	1.71761e-19
203	GRIK1	Mature Neurons	1.14188	1.32965e-06
204	FGF13	Mature Neurons	1.13678	1.72504e-21
205	ROBO2	Mature Neurons	1.12539	1.40622e-06
206	NR2F1-AS1	Mature Neurons	1.11003	4.44406e-21
207	TCF24	Mature Neurons	1.10371	5.85982e-11
208	KCNQ3	Mature Neurons	1.09098	1.15545e-06
209	PTPRT	Mature Neurons	1.06757	6.3835e-15
210	SFRP2	Mesenchyma	1.67861	9.49625e-13
211	CTSC	Mesenchyma	1.66257	2.15282e-206
212	PTN	Mesenchyma	1.30153	2.616e-192
213	LUM	Mesenchyma	1.12487	2.79877e-137
214	APOE	Mesenchyma	1.11013	5.35913e-95
215	CRYM	Mesenchyma	1.00729	1.39039e-129
216	OGN	Mesenchyma	0.971724	9.67928e-160
217	CRABP1	Mesenchyma	0.942042	3.82778e-17
218	PTGDS	Mesenchyma	0.903143	2.55064e-30
219	S100B	Mesenchyma	0.893248	1.80138e-31
220	CEBPD	Mesenchyma	0.874109	1.72617e-54
221	JUND	Mesenchyma	0.870297	6.61679e-263
222	SELENOP	Mesenchyma	0.860717	8.74101e-177
223	NR2F1	Mesenchyma	0.825932	2.472e-132
224	SFRP1	Mesenchyma	0.822487	3.3879e-78
225	MEST	Mesenchyma	0.820984	5.83416e-142
226	ACTB	Mesenchyma	0.817418	1.87651e-185
227	MEIS2	Mesenchyma	0.765282	3.51773e-85
228	CPE	Mesenchyma	0.749459	4.10348e-126
229	ENSG00000243620	Mesenchyma	0.701833	3.123e-36
230	NR2F2	Mesenchyma	0.700461	1.36253e-119
231	COL3A1	Mesenchyma	0.6841	1.60872e-50
232	SPARCL1	Mesenchyma	0.676994	1.55034e-75
233	DCN	Mesenchyma	0.665047	3.15377e-28
234	FRZB	Mesenchyma	0.664143	6.08718e-75
235	ZFP36	Mesenchyma	0.65385	6.07956e-76
236	IFITM3	Mesenchyma	0.649533	3.89535e-70
237	IGF1	Mesenchyma	0.642797	1.80851e-34
238	SERF2	Mesenchyma	0.626854	2.3841e-187
239	PENK	Mesenchyma	0.621569	2.15769e-09
240	THSD7B	NC derived neurons	3.61368	5.95923e-14
241	NFIA	NC derived neurons	3.55493	8.126e-14
242	NFIA-AS2	NC derived neurons	3.3377	5.15681e-12
243	C11orf96	NC derived neurons	2.71865	3.27565e-11
244	HES6	NC derived neurons	2.44831	2.98868e-06
245	PPP1R14A	NC derived neurons	2.34075	1.08701e-13
246	GRID2	NC derived neurons	2.32799	6.7392e-11
247	TRHDE	NC derived neurons	2.32464	6.58842e-13
248	EYA2	NC derived neurons	2.30039	1.61582e-08
249	PTPRD	NC derived neurons	2.19365	1.12824e-09
250	NEUROD1	NC derived neurons	2.18793	2.1281e-14
251	BASP1-AS1	NC derived neurons	2.06308	3.1533e-13
252	NKAIN3	NC derived neurons	1.9513	3.38227e-11
253	SVIL	NC derived neurons	1.82091	7.06422e-07
254	ANKFN1	NC derived neurons	1.81944	5.67629e-07
255	PPP1R17	NC derived neurons	1.75016	6.92783e-11
256	CDK14	NC derived neurons	1.71647	1.46873e-08
257	NRXN3	NC derived neurons	1.70762	2.12319e-06
258	FBXL7	NC derived neurons	1.68953	3.91451e-07
259	ENSG00000231252	NC derived neurons	1.67253	6.58405e-11
260	HNRNPA1	NC derived neurons	1.53774	1.84007e-12
261	CACNA1A	NC derived neurons	1.49018	0.000108586
262	RYR3	NC derived neurons	1.48627	0.00123398
263	S100A11	NC derived neurons	1.47583	5.83194e-06
264	TCF4	NC derived neurons	1.46636	1.35867e-09
265	EZR	NC derived neurons	1.46365	1.21233e-10
266	CRACD	NC derived neurons	1.44828	2.70745e-06
267	GPM6B	NC derived neurons	1.42276	9.63723e-10
268	BTBD17	NC derived neurons	1.41765	1.31907e-09
269	NPPA	NC derived neurons	1.41302	0.000745971
270	H4C3	Neural crest	1.78713	5.85424e-65
271	FOS	Neural crest	1.37882	1.87155e-124
272	EGR1	Neural crest	1.247	2.40434e-97
273	PPP2R2B	Neural crest	1.24365	1.65002e-119
274	ZNF804B	Neural crest	1.23631	1.2749e-80
275	KANK4	Neural crest	1.22071	7.08357e-157
276	NRXN3	Neural crest	1.13955	7.35925e-130
277	NR2F1	Neural crest	1.1142	2.44418e-142
278	RGCC	Neural crest	1.08547	1.94182e-108
279	CXCL14	Neural crest	1.06557	1.48679e-30
280	CRABP1	Neural crest	1.04292	4.74257e-41
281	NFIA-AS2	Neural crest	1.00796	4.1244e-48
282	ABCA8	Neural crest	1.00227	5.71297e-123
283	TOP2A	Neural crest	0.977812	6.64672e-25
284	CENPF	Neural crest	0.963013	1.3298e-26
285	IFITM3	Neural crest	0.959873	4.21282e-18
286	HMGB2	Neural crest	0.945456	5.43781e-14
287	NFIA	Neural crest	0.924239	4.0232e-50
288	SPP1	Neural crest	0.920418	5.77687e-111
289	TTYH1	Neural crest	0.87768	2.19454e-98
290	NPR3	Neural crest	0.864832	4.82101e-62
291	ROBO1	Neural crest	0.858293	6.22291e-21
292	JUNB	Neural crest	0.83746	1.15526e-78
293	EYA2	Neural crest	0.836658	4.713e-43
294	HLA-DRB1	Neural crest	0.825757	3.78528e-20
295	UBE2C	Neural crest	0.825432	7.95043e-22
296	PTTG1	Neural crest	0.82363	3.06116e-12
297	CUEDC2	Neural crest	0.823283	3.62206e-85
298	PRKD1	Neural crest	0.81319	2.86646e-49
299	CKS2	Neural crest	0.801571	4.04704e-38
300	S100B	Progenitors Prolif	1.89954	4.76576e-47
301	IFITM3	Progenitors Prolif	1.50359	2.23132e-38
302	LGALS1	Progenitors Prolif	1.2227	1.85509e-15
303	CRABP1	Progenitors Prolif	1.20198	2.64224e-62
304	S100A10	Progenitors Prolif	1.15402	6.5701e-48
305	CDH19	Progenitors Prolif	1.07072	4.15317e-59
306	COL1A1	Progenitors Prolif	0.964603	3.19065e-49
307	COL1A2	Progenitors Prolif	0.895886	1.06533e-34
308	EGFL8	Progenitors Prolif	0.882447	6.97642e-36
309	GFRA3	Progenitors Prolif	0.874227	4.47528e-45
310	PLP1	Progenitors Prolif	0.865829	3.06187e-39
311	ARPC1B	Progenitors Prolif	0.848166	3.72875e-09
312	CHCHD2	Progenitors Prolif	0.807324	2.93753e-79
313	POSTN	Progenitors Prolif	0.805041	2.99635e-48
314	CAPN3	Progenitors Prolif	0.751987	1.87931e-35
315	MPZ	Progenitors Prolif	0.721349	5.82693e-51
316	SFRP1	Progenitors Prolif	0.676093	3.37094e-17
317	ENSG00000230490	Progenitors Prolif	0.640358	4.86945e-26
318	H4C3	Progenitors Prolif	0.629409	5.95775e-08
319	LAMA4	Progenitors Prolif	0.611255	2.61639e-34
320	IFITM2	Progenitors Prolif	0.608516	1.08535e-07
321	EDNRB	Progenitors Prolif	0.591527	2.85623e-22
322	FXYD1	Progenitors Prolif	0.574626	6.02668e-31
323	GPM6B	Progenitors Prolif	0.574295	4.08049e-11
324	TPM2	Progenitors Prolif	0.568411	4.89738e-09
325	NRXN1	Progenitors Prolif	0.562863	0.00064497
326	ACTB	Progenitors Prolif	0.554854	5.01615e-59
327	GRIK2	Progenitors Prolif	0.547202	1.11502e-09
328	STARD13	Progenitors Prolif	0.541466	0.000917892
329	TIMP3	Progenitors Prolif	0.534393	1.52319e-17
330	CHCHD2	Radial Glia	0.783838	0
331	DCT	Radial Glia	0.635298	5.98756e-98
332	PCP4	Radial Glia	0.561468	2.14964e-61
333	S100B	Radial Glia	0.550005	4.35241e-32
334	APOE	Radial Glia	0.541622	8.40433e-91
335	DDIT4	Radial Glia	0.52337	7.51946e-71
336	CCDC144NL-AS1	Radial Glia	0.522288	3.78513e-132
337	AIMP2	Radial Glia	0.519669	0.000446001
338	SLC35F4	Radial Glia	0.500658	1.69823e-24
339	RORB	Radial Glia	0.483262	2.47279e-131
340	NTF3	Radial Glia	0.471117	7.9091e-177
341	ID1	Radial Glia	0.468554	1.97681e-88
342	MIR924HG	Radial Glia	0.467364	3.56349e-187
343	PMEL	Radial Glia	0.463263	1.28055e-31
344	RBMS3	Radial Glia	0.459929	7.90162e-101
345	HES6	Radial Glia	0.458065	0.000913421
346	MEIS2	Radial Glia	0.454166	1.52546e-90
347	ID3	Radial Glia	0.441381	2.77372e-57
348	NR2F2-AS1	Radial Glia	0.428702	0.00179647
349	CNTNAP5	Radial Glia	0.427318	8.51348e-33
350	PTGDS	Radial Glia	0.42123	1.40229e-38
351	PCSK1N	Radial Glia	0.414586	2.81801e-35
352	H4C3	Radial Glia	0.411792	8.28998e-07
353	ANO4	Radial Glia	0.390819	1.26644e-93
354	KHDRBS2	Radial Glia	0.389684	8.89345e-226
355	PTN	Radial Glia	0.387496	1.14024e-58
356	SERPINF1	Radial Glia	0.378385	4.58651e-40
357	CRYBB2P1	Radial Glia	0.3773	3.03301e-132
358	LDHA	Radial Glia	0.374479	2.65908e-28
359	CHCHD10	Radial Glia	0.372049	1.41193e-74
360	SOX2-OT	Choroid Plexus	-2.20688	0
361	PMCH	Choroid Plexus	-1.81344	1.98811e-174
362	CRABP2	Choroid Plexus	-1.47591	0
363	SNTG1	Choroid Plexus	-1.46479	0
364	IGF1	Choroid Plexus	-1.43174	0
365	RSPO2	Choroid Plexus	-1.34972	0
366	GDF15	Choroid Plexus	-1.2514	6.19105e-154
367	EMX2	Choroid Plexus	-1.20056	0
368	PLS3	Choroid Plexus	-1.1648	0
369	TTR	Choroid Plexus	-1.09205	0
370	FAM89A	Choroid Plexus	-1.06149	4.2413e-152
371	GALNT10	Choroid Plexus	-0.988767	0
372	FTL	Choroid Plexus	-0.980132	0
373	CELF2	Choroid Plexus	-0.96853	5.42867e-292
374	FAM151B-DT	Choroid Plexus	-0.964082	1.02311e-262
375	CDKN1A	Choroid Plexus	-0.960299	3.03977e-246
376	ENSG00000239381	Choroid Plexus	-0.946336	0
377	ZFYVE16	Choroid Plexus	-0.916575	9.77108e-267
378	PGM5P4-AS1	Choroid Plexus	-0.906928	0
379	TUBB2B	Choroid Plexus	-0.883733	0
380	GPM6A	Choroid Plexus	-0.829874	1.5144e-233
381	ENSG00000289084	Choroid Plexus	-0.805507	0
382	SLC3A2	Choroid Plexus	-0.805347	1.43618e-202
383	TACR3	Choroid Plexus	-0.802601	0
384	DCX	Choroid Plexus	-0.798926	0
385	GPNMB	Choroid Plexus	-0.796924	2.38202e-223
386	MTUS2	Choroid Plexus	-0.782552	0
387	ENSG00000241231	Choroid Plexus	-0.778656	0
388	CRYAB	Choroid Plexus	-0.77725	8.83017e-58
389	HELLPAR	Choroid Plexus	-0.763852	0
390	TTR	Early Ependymal	-1.39789	1.00783e-157
391	CRABP2	Early Ependymal	-1.26362	1.61653e-108
392	SOX2-OT	Early Ependymal	-1.09128	1.81714e-77
393	PLS3	Early Ependymal	-0.86781	2.29918e-45
394	CNTNAP2	Early Ependymal	-0.842569	1.59912e-31
395	TMSB4X	Early Ependymal	-0.754512	8.40239e-50
396	HTR2C	Early Ependymal	-0.753416	1.49346e-27
397	EMX2	Early Ependymal	-0.752361	1.5163e-78
398	TUBB2B	Early Ependymal	-0.745317	4.94773e-26
399	MT-ATP6	Early Ependymal	-0.742829	1.55082e-37
400	KLHDC8B	Early Ependymal	-0.725986	2.53134e-25
401	ARF4	Early Ependymal	-0.720159	6.94939e-16
402	CXCL14	Early Ependymal	-0.713872	6.85938e-12
403	GPM6A	Early Ependymal	-0.697325	2.81467e-16
404	MALAT1	Early Ependymal	-0.692618	8.80743e-58
405	HMGCS1	Early Ependymal	-0.674487	2.70072e-29
406	ERBB4	Early Ependymal	-0.672865	7.38681e-24
407	EMX2OS	Early Ependymal	-0.663558	4.01279e-47
408	FSCN1	Early Ependymal	-0.653711	1.17957e-28
409	EEF1G	Early Ependymal	-0.652857	3.18898e-37
410	PGM5P4-AS1	Early Ependymal	-0.647505	3.97692e-47
411	NEAT1	Early Ependymal	-0.641098	8.30294e-18
412	HES4	Early Ependymal	-0.63395	1.64307e-18
413	MITF	Early Ependymal	-0.626286	4.79506e-20
414	USP11	Early Ependymal	-0.623236	8.58206e-23
415	DCX	Early Ependymal	-0.620593	8.1371e-26
416	CKB	Early Ependymal	-0.616609	1.32768e-15
417	H1-2	Early Ependymal	-0.614421	1.01588e-06
418	CD63	Early Ependymal	-0.609967	8.80136e-16
419	FTL	Early Ependymal	-0.608026	6.93082e-25
420	TCF7L2	Early Neurons	-1.61641	0
421	PCDH9	Early Neurons	-1.17872	0
422	TENM3	Early Neurons	-1.15852	0
423	DCC	Early Neurons	-1.15396	0
424	ELP4	Early Neurons	-1.11094	0
425	ENSG00000228061	Early Neurons	-1.0818	1.90618e-287
426	MARCHF1	Early Neurons	-1.04882	0
427	CNTNAP2	Early Neurons	-1.0342	0
428	ERBB4	Early Neurons	-1.01149	1.74947e-202
429	CADM2	Early Neurons	-1.00943	3.35939e-286
430	CDH12	Early Neurons	-0.965947	1.25616e-189
431	EPHA7	Early Neurons	-0.94342	0
432	AGA-DT	Early Neurons	-0.933822	0
433	DPYD	Early Neurons	-0.917912	4.84117e-264
434	RASGEF1B	Early Neurons	-0.906132	1.706e-123
435	TENM2	Early Neurons	-0.894232	4.48222e-88
436	XIST	Early Neurons	-0.889673	0
437	ZIC1	Early Neurons	-0.883888	0
438	NAV3	Early Neurons	-0.861131	3.73426e-280
439	PCDH9-AS2	Early Neurons	-0.846918	2.68411e-184
440	ENSG00000286797	Early Neurons	-0.82841	0
441	LINGO2	Early Neurons	-0.824579	2.65727e-240
442	ASTN2	Early Neurons	-0.821753	1.98345e-255
443	SOX5	Early Neurons	-0.820338	1.07701e-268
444	NCKAP5	Early Neurons	-0.816878	2.67219e-132
445	RELN	Early Neurons	-0.809345	1.97908e-208
446	CSMD3	Early Neurons	-0.796207	3.16448e-150
447	KCNIP4	Early Neurons	-0.776243	1.39635e-48
448	DLK1	Early Neurons	-0.76328	1.13203e-171
449	WDPCP	Early Neurons	-0.762761	3.59444e-269
450	TTR	Ependymal	-3.12622	9.29965e-08
451	MT-ATP6	Ependymal	-1.40538	1.27338e-11
452	MT-CO3	Ependymal	-1.27359	1.49028e-09
453	TUBB3	Ependymal	-1.23634	0.00042294
454	NRG1	Ependymal	-1.21629	0.0206213
455	MT-ND3	Ependymal	-1.07714	2.87386e-08
456	MT-CYB	Ependymal	-1.01834	1.90568e-06
457	MT-CO1	Ependymal	-0.986305	4.84666e-06
458	MT-CO2	Ependymal	-0.943654	1.45704e-06
459	MT-ND4	Ependymal	-0.932795	2.19841e-05
460	SPOCK3	Ependymal	-0.854812	1.87671e-05
461	PAX6	Ependymal	-0.805398	2.88167e-10
462	MT-ND1	Ependymal	-0.758685	0.00300931
463	ASTN1	Ependymal	-0.67279	0.000193815
464	DCX	Ependymal	-0.598029	0.0357568
465	RSPO2	Ependymal	-0.5121	1.67537e-07
466	SNTG1	Ependymal	-0.502661	0.00202844
467	EMX2	Ependymal	-0.414605	2.08884e-14
468	TRH	Ependymal	-0.406178	4.00448e-06
469	SIX3	Ependymal	-0.393565	5.225e-06
470	CRABP2	Ependymal	-0.392969	2.20214e-06
471	EMX2OS	Ependymal	-0.32498	4.54652e-08
472	LHX5-AS1	Ependymal	-0.319406	1.27372e-05
473	LINC02944	Ependymal	-0.290732	0.000739223
474	LINC01833	Ependymal	-0.28164	1.23543e-17
475	KLHL14	Ependymal	-0.267798	0.0401659
476	WNT5B	Ependymal	-0.262022	2.25616e-05
477	RSPO1	Ependymal	-0.218296	0.00466483
478	VAX1	Ependymal	-0.202496	2.16361e-08
479	DMRT3	Ependymal	-0.179429	5.07416e-14
480	ENSG00000226965	Glial Progenitors	-2.43362	4.59338e-38
481	CDH18	Glial Progenitors	-2.16243	9.81839e-76
482	AGBL1	Glial Progenitors	-1.9511	7.07976e-28
483	ENSG00000228999	Glial Progenitors	-1.80885	8.26205e-24
484	SFRP2	Glial Progenitors	-1.77855	3.11378e-35
485	ZNF804A	Glial Progenitors	-1.63271	1.64326e-33
486	RBFOX1	Glial Progenitors	-1.61481	3.30047e-18
487	WNT4	Glial Progenitors	-1.4291	3.24731e-52
488	PGM5-AS1	Glial Progenitors	-1.32957	1.23596e-27
489	LRRC4C	Glial Progenitors	-1.27353	1.43307e-09
490	AGA-DT	Glial Progenitors	-1.25405	1.36862e-27
491	WNT2B	Glial Progenitors	-1.20562	1.09208e-46
492	OTX2-AS1	Glial Progenitors	-1.16104	1.16481e-48
493	LINC01830	Glial Progenitors	-1.12802	1.98269e-17
494	CADPS	Glial Progenitors	-1.08416	5.74986e-25
495	ELP4	Glial Progenitors	-1.07531	4.31558e-47
496	PAX6	Glial Progenitors	-1.0594	3.65049e-49
497	MID1	Glial Progenitors	-1.04536	1.75226e-25
498	ENSG00000258776	Glial Progenitors	-1.02969	9.32388e-41
499	CASC15	Glial Progenitors	-1.02659	8.00407e-33
500	CCSER1	Glial Progenitors	-1.01508	4.28625e-30
501	ENSG00000243620	Glial Progenitors	-1.00076	3.83422e-28
502	PCDH9	Glial Progenitors	-0.99262	9.62217e-26
503	CHRM3	Glial Progenitors	-0.985563	5.26363e-29
504	LINC01414	Glial Progenitors	-0.97183	3.5934e-08
505	MECOM	Glial Progenitors	-0.96331	5.40746e-18
506	DCC	Glial Progenitors	-0.958716	3.19907e-11
507	LINGO2	Glial Progenitors	-0.95021	9.06397e-30
508	LRRTM4	Glial Progenitors	-0.945725	4.36523e-20
509	NRG3	Glial Progenitors	-0.912791	1.41642e-41
510	ENSG00000226965	IPC	-1.44245	5.67173e-14
511	CADM2	IPC	-1.07174	9.95451e-14
512	TENM3	IPC	-1.04957	6.39069e-35
513	PCDH9	IPC	-0.995251	5.22161e-23
514	THSD7A	IPC	-0.934557	6.48962e-14
515	PATJ	IPC	-0.898668	9.20322e-09
516	TENM2	IPC	-0.892884	3.0208e-15
517	DCC	IPC	-0.87422	1.53349e-22
518	NKAIN2	IPC	-0.843096	2.94896e-07
519	ASTN2	IPC	-0.802796	1.07916e-11
520	ENSG00000243620	IPC	-0.796847	3.00336e-17
521	ENSG00000225689	IPC	-0.783934	2.50766e-07
522	LINC02315	IPC	-0.78313	5.87046e-24
523	ELP4	IPC	-0.769022	1.8075e-20
524	SOX5	IPC	-0.764118	2.31398e-22
525	MID1	IPC	-0.75606	1.60268e-14
526	TRPM3	IPC	-0.744951	2.45053e-08
527	ENSG00000228061	IPC	-0.734092	9.32121e-20
528	IFT57	IPC	-0.704525	1.49279e-06
529	RFX3	IPC	-0.652396	7.97933e-10
530	ENSG00000286797	IPC	-0.619073	6.13937e-19
531	KCNIP4	IPC	-0.607181	0.000186161
532	PTPRG	IPC	-0.581689	3.25257e-07
533	WDPCP	IPC	-0.581238	8.13017e-13
534	ZNF385D	IPC	-0.576746	8.14177e-05
535	CLYBL	IPC	-0.554353	3.25598e-15
536	LINC02899	IPC	-0.552614	5.53824e-21
537	CASC15	IPC	-0.548713	1.83282e-16
538	CDK6	IPC	-0.548633	6.04946e-07
539	DGKB	IPC	-0.545136	0.00718308
540	ERBB4	Mature Neurons	-1.68022	1.38772e-13
541	GPC5	Mature Neurons	-1.60438	0.000633996
542	TENM3	Mature Neurons	-1.57487	2.49145e-37
543	KCNIP4	Mature Neurons	-1.522	4.51667e-08
544	ROBO1	Mature Neurons	-1.45418	2.2113e-27
545	AGA-DT	Mature Neurons	-1.39433	6.17716e-25
546	EPHA6	Mature Neurons	-1.38176	9.36917e-10
547	GABRB1	Mature Neurons	-1.30201	7.99812e-30
548	NDST4	Mature Neurons	-1.27766	3.5398e-22
549	FSTL5	Mature Neurons	-1.25708	6.54638e-21
550	ENSG00000271860	Mature Neurons	-1.25493	8.6554e-11
551	PAX6	Mature Neurons	-1.22535	1.9825e-38
552	TENM3-AS1	Mature Neurons	-1.18884	4.37009e-21
553	TCF7L2	Mature Neurons	-1.16898	3.74907e-19
554	RELN	Mature Neurons	-1.15517	6.19562e-09
555	PCDH9	Mature Neurons	-1.14874	2.46902e-28
556	KCNC2	Mature Neurons	-1.14658	1.1733e-29
557	ST6GALNAC5	Mature Neurons	-1.10395	7.88824e-15
558	PCDH15	Mature Neurons	-1.09236	1.27317e-16
559	ZIC2	Mature Neurons	-1.07048	7.40496e-32
560	CADPS2	Mature Neurons	-1.0608	8.11053e-10
561	CADM2	Mature Neurons	-1.05785	4.96535e-16
562	ELP4	Mature Neurons	-1.0347	2.64571e-31
563	IGFBP2	Mature Neurons	-0.999497	2.74482e-10
564	ENSG00000288105	Mature Neurons	-0.986417	1.37769e-16
565	SDK2	Mature Neurons	-0.979446	1.02445e-16
566	ZIC1	Mature Neurons	-0.973908	4.82304e-28
567	CHRM5	Mature Neurons	-0.970652	8.8537e-19
568	GABRA2	Mature Neurons	-0.961878	5.32375e-24
569	STK32B	Mature Neurons	-0.951889	2.71006e-08
570	ALX1	Mesenchyma	-1.14515	0
571	ID2	Mesenchyma	-1.01717	4.2575e-270
572	MIR100HG	Mesenchyma	-0.957179	1.56416e-218
573	CCDC85A	Mesenchyma	-0.913695	2.50656e-256
574	TIAM2	Mesenchyma	-0.866074	6.98064e-21
575	NCAM2	Mesenchyma	-0.819906	2.58747e-65
576	PID1	Mesenchyma	-0.797944	1.30064e-159
577	TTR	Mesenchyma	-0.778953	5.41084e-260
578	ITM2A	Mesenchyma	-0.722182	1.72168e-63
579	FOXP2	Mesenchyma	-0.713214	1.32675e-75
580	EYA4	Mesenchyma	-0.712642	7.4053e-158
581	ENSG00000231424	Mesenchyma	-0.709922	4.97466e-79
582	GUCY1A2	Mesenchyma	-0.702609	6.07915e-154
583	SEMA3A	Mesenchyma	-0.671768	1.01526e-56
584	AFF3	Mesenchyma	-0.635645	1.01341e-93
585	GAL	Mesenchyma	-0.628083	2.3384e-95
586	RYR2	Mesenchyma	-0.608013	8.45274e-60
587	HPSE2	Mesenchyma	-0.605644	2.00046e-80
588	GAS5	Mesenchyma	-0.605482	6.00035e-176
589	EPHA4	Mesenchyma	-0.595721	4.16762e-145
590	C12orf75	Mesenchyma	-0.592075	1.4187e-82
591	ENSG00000289901	Mesenchyma	-0.581175	8.81675e-164
592	TEX14	Mesenchyma	-0.580634	1.92628e-96
593	SNHG6	Mesenchyma	-0.569906	7.42584e-189
594	TOX	Mesenchyma	-0.567364	1.131e-90
595	SLC30A8	Mesenchyma	-0.559265	7.32381e-234
596	ROBO2	Mesenchyma	-0.556614	6.04579e-52
597	ENSG00000286044	Mesenchyma	-0.552413	1.08676e-40
598	FOXL2	Mesenchyma	-0.541234	1.28759e-178
599	KCNQ1OT1	Mesenchyma	-0.534248	2.07303e-94
600	NEFM	NC derived neurons	-2.98295	1.21812e-24
601	NEFL	NC derived neurons	-2.36643	1.78073e-21
602	PAPPA2	NC derived neurons	-2.32131	1.89736e-43
603	TBX3	NC derived neurons	-2.233	1.16674e-61
604	SNCG	NC derived neurons	-2.09518	2.83808e-18
605	NCAM2	NC derived neurons	-1.87741	1.25496e-09
606	S100A10	NC derived neurons	-1.86245	7.2576e-13
607	NAV3	NC derived neurons	-1.86233	6.97061e-30
608	PRUNE2	NC derived neurons	-1.83544	3.67369e-61
609	ZNF804B	NC derived neurons	-1.81308	1.00447e-40
610	TAFA2	NC derived neurons	-1.78336	1.4789e-34
611	TAFA1	NC derived neurons	-1.71034	5.82866e-46
612	PRPH	NC derived neurons	-1.68208	3.22038e-15
613	NTRK2	NC derived neurons	-1.6472	2.74342e-49
614	PBX3	NC derived neurons	-1.62186	5.50968e-18
615	LINC02735	NC derived neurons	-1.6142	1.50333e-133
616	SST	NC derived neurons	-1.6138	3.05418e-17
617	LY6H	NC derived neurons	-1.60168	4.56316e-53
618	CSRP2	NC derived neurons	-1.59916	6.20699e-25
619	NSG1	NC derived neurons	-1.58856	3.71643e-24
620	PCSK1N	NC derived neurons	-1.55146	2.23307e-14
621	PLEKHA5	NC derived neurons	-1.54262	2.72536e-10
622	ID4	NC derived neurons	-1.53472	3.35071e-18
623	ENSG00000271945	NC derived neurons	-1.53209	6.52099e-63
624	NRG1	NC derived neurons	-1.51683	2.46042e-19
625	CTNNBL1	NC derived neurons	-1.51467	3.09319e-07
626	ALCAM	NC derived neurons	-1.50425	2.91759e-15
627	KIRREL3	NC derived neurons	-1.50179	8.3664e-23
628	RTN1	NC derived neurons	-1.48221	3.75626e-13
629	ITM2B	NC derived neurons	-1.47649	9.93462e-12
630	HSPB2	Neural crest	-1.65811	0
631	IL1RAPL2	Neural crest	-1.54242	3.50735e-211
632	LRRC7	Neural crest	-1.39048	2.10104e-216
633	ANXA1	Neural crest	-1.37671	6.53256e-215
634	USP53	Neural crest	-1.34178	2.92361e-180
635	ACTC1	Neural crest	-1.25408	5.67929e-195
636	CRYAB	Neural crest	-1.24312	1.28468e-181
637	INPP4B	Neural crest	-1.21725	2.06996e-173
638	PDZRN3	Neural crest	-1.18033	1.03984e-150
639	ENSG00000230490	Neural crest	-1.17494	2.4625e-159
640	DLEU2	Neural crest	-1.11725	1.05164e-114
641	SEMA3C	Neural crest	-1.09798	6.00178e-136
642	ANXA2	Neural crest	-1.09614	4.64495e-147
643	CASC15	Neural crest	-1.08799	1.6979e-159
644	IMMP2L	Neural crest	-1.0865	9.01687e-106
645	LINGO2	Neural crest	-1.08454	4.6453e-122
646	VCAN	Neural crest	-1.07478	2.584e-141
647	CADM1	Neural crest	-1.07003	5.14268e-133
648	NRXN1	Neural crest	-1.06561	1.21581e-84
649	IL1RAPL1	Neural crest	-1.0287	5.81841e-84
650	NCAM2	Neural crest	-1.02235	3.96854e-113
651	MEF2C	Neural crest	-1.00224	3.54234e-146
652	GRID2	Neural crest	-0.932743	2.20677e-116
653	DLEU1	Neural crest	-0.932325	1.79882e-92
654	COL9A3	Neural crest	-0.928625	1.83214e-139
655	PTX3	Neural crest	-0.907001	6.21943e-169
656	NRP1	Neural crest	-0.89256	4.6901e-132
657	RBMS3	Neural crest	-0.876902	1.78706e-105
658	GLI3	Neural crest	-0.87573	2.16767e-92
659	LYPD6	Neural crest	-0.873681	3.83801e-163
660	TENM2	Progenitors Prolif	-1.49566	2.0816e-288
661	ENSG00000243620	Progenitors Prolif	-1.26427	6.51445e-223
662	CDH18	Progenitors Prolif	-1.24667	8.89107e-206
663	RBFOX1	Progenitors Prolif	-1.20271	1.1745e-165
664	PATJ	Progenitors Prolif	-1.20116	6.47128e-172
665	MID1	Progenitors Prolif	-1.18055	3.73112e-193
666	ENSG00000226965	Progenitors Prolif	-1.16615	4.06423e-118
667	SLIT2	Progenitors Prolif	-1.14119	9.43031e-201
668	RMST	Progenitors Prolif	-1.12017	1.69732e-212
669	ZNF804A	Progenitors Prolif	-1.09936	3.60162e-199
670	EPHA7	Progenitors Prolif	-1.03435	5.1757e-264
671	CHRM3	Progenitors Prolif	-1.01033	2.47772e-192
672	ENSG00000228999	Progenitors Prolif	-0.912676	5.38386e-137
673	MIR99AHG	Progenitors Prolif	-0.910429	1.34094e-196
674	ELP4	Progenitors Prolif	-0.908984	1.46775e-211
675	CASC15	Progenitors Prolif	-0.900385	8.7845e-211
676	OTX2-AS1	Progenitors Prolif	-0.893603	7.86518e-209
677	CLYBL	Progenitors Prolif	-0.874432	3.1468e-198
678	DCC	Progenitors Prolif	-0.85651	9.34903e-197
679	TPBG	Progenitors Prolif	-0.847732	3.51608e-185
680	CACHD1	Progenitors Prolif	-0.800532	2.02702e-212
681	NRG3	Progenitors Prolif	-0.787972	5.38836e-196
682	APCDD1	Progenitors Prolif	-0.756064	1.29138e-155
683	ENSG00000228061	Progenitors Prolif	-0.752207	1.8326e-203
684	NCKAP5	Progenitors Prolif	-0.748506	9.30113e-124
685	LINGO2	Progenitors Prolif	-0.736255	1.34111e-111
686	WNT4	Progenitors Prolif	-0.733639	1.79934e-167
687	ENSG00000258776	Progenitors Prolif	-0.730722	1.07958e-196
688	PCDH9	Progenitors Prolif	-0.72628	2.06488e-122
689	ENSG00000286757	Progenitors Prolif	-0.722983	4.13541e-191
690	SOX2-OT	Radial Glia	-1.45059	3.73561e-98
691	AGBL1	Radial Glia	-1.07013	5.9041e-154
692	ENSG00000226965	Radial Glia	-1.02315	8.4203e-97
693	TENM2	Radial Glia	-0.967216	4.67818e-284
694	CHRM3	Radial Glia	-0.778148	5.10957e-153
695	PATJ	Radial Glia	-0.702979	1.04075e-61
696	DCC	Radial Glia	-0.685477	7.24883e-233
697	MID1	Radial Glia	-0.685398	8.26623e-90
698	PCDH9	Radial Glia	-0.682837	4.39256e-191
699	RSPO2	Radial Glia	-0.658979	3.23925e-136
700	CDH18	Radial Glia	-0.642128	4.02768e-98
701	RBFOX1	Radial Glia	-0.639742	3.85462e-116
702	ZNF804A	Radial Glia	-0.639546	1.98761e-100
703	GPM6A	Radial Glia	-0.619797	1.02841e-188
704	LINC02315	Radial Glia	-0.610553	3.02343e-290
705	CNR1	Radial Glia	-0.585409	6.90928e-222
706	FAM89A	Radial Glia	-0.580119	2.82815e-11
707	EGR1	Radial Glia	-0.57947	1.42445e-180
708	ELP4	Radial Glia	-0.563283	2.7816e-248
709	HDAC9	Radial Glia	-0.546787	4.77366e-76
710	SLIT2	Radial Glia	-0.544035	1.25294e-81
711	CADM2	Radial Glia	-0.541198	1.55688e-145
712	AGA-DT	Radial Glia	-0.54119	1.02101e-145
713	ENSG00000228061	Radial Glia	-0.530386	2.23652e-196
714	RPSA2	Radial Glia	-0.527268	0
715	LINC01414	Radial Glia	-0.522495	5.24099e-59
716	MECOM	Radial Glia	-0.509519	1.05333e-142
717	ENSG00000243620	Radial Glia	-0.508136	1.71778e-62
718	NKAIN3	Radial Glia	-0.506484	4.70668e-49
719	TENM3	Radial Glia	-0.474427	5.767e-140
