## Supplementary material for "A lifespan single-cell atlas of the human developing hippocampus benchmarks familial Alzheimer’s disease brain organoids": Table S3

### Sheet: Table S3
	group	names	scores	logfoldchanges
0	Astrocytes	SLC1A2	195.125	7.35087
1	Astrocytes	GPC5	190.415	7.71754
2	Astrocytes	NPAS3	182.627	4.59477
3	Astrocytes	LSAMP	181.575	4.34678
4	Astrocytes	NRXN1	178.83	4.31186
5	Astrocytes	GPM6A	178.53	3.28173
6	Astrocytes	NTM	175.417	4.75151
7	Astrocytes	PCDH9	173.835	4.53474
8	Astrocytes	CTNND2	171.69	4.16091
9	Astrocytes	RORA	168.224	4.79863
10	Astrocytes	ADGRV1	167.035	5.00454
11	Astrocytes	SPARCL1	163.383	6.63984
12	Astrocytes	CTNNA2	161.103	3.99146
13	Astrocytes	NTRK2	160.69	4.96113
14	Astrocytes	NRG3	157.47	4.09008
15	Astrocytes	DTNA	155.784	4.72143
16	Astrocytes	LRP1B	154.982	4.48348
17	Astrocytes	SLC1A3	154.751	5.16395
18	Astrocytes	DST	154.459	3.52395
19	Astrocytes	RNF219-AS1	151.317	9.15403
20	Astrocytes	MACF1	150.517	3.27444
21	Astrocytes	PPP2R2B	147.837	3.74428
22	Astrocytes	ERBB4	147.745	4.20385
23	Astrocytes	ZBTB20	142.173	3.27323
24	Astrocytes	CADM2	136.81	3.28259
25	Astrocytes	MIR99AHG	135.592	3.11414
26	Astrocytes	PITPNC1	132.835	4.28842
27	Astrocytes	SLC4A4	132.812	6.15428
28	Astrocytes	RP11-384F7.2	132.404	4.47895
29	Astrocytes	NKAIN3	131.962	3.02631
67814	Choroid Plexus	TTR	79.2499	12.0396
67815	Choroid Plexus	TRPM3	76.4197	7.59962
67816	Choroid Plexus	HTR2C	74.0906	8.98742
67817	Choroid Plexus	PRLR	66.6507	9.70511
67818	Choroid Plexus	SYNE1	65.8498	4.94596
67819	Choroid Plexus	IGFBP7	65.3442	7.90943
67820	Choroid Plexus	MT-RNR2	65.1201	5.08744
67821	Choroid Plexus	NWD1	63.5339	9.15044
67822	Choroid Plexus	SLC13A4	62.9258	8.94184
67823	Choroid Plexus	CLIC6	61.8966	9.80037
67824	Choroid Plexus	ENPP2	59.8483	6.29959
67825	Choroid Plexus	PHACTR2	59.3759	5.38937
67826	Choroid Plexus	NEAT1	59.2537	5.45444
67827	Choroid Plexus	AHCYL2	58.8361	4.49283
67828	Choroid Plexus	SLC39A12	57.1404	8.58899
67829	Choroid Plexus	PIP5K1B	54.8788	5.93352
67830	Choroid Plexus	CP	54.3399	9.66193
67831	Choroid Plexus	DNAH11	53.8537	6.81109
67832	Choroid Plexus	SYNE2	52.2471	2.91435
67833	Choroid Plexus	PLD5	52.2039	5.98957
67834	Choroid Plexus	SLC4A10	52.0232	4.07755
67835	Choroid Plexus	PTPRG	51.5661	3.45766
67836	Choroid Plexus	SH3D19	51.3868	4.91487
67837	Choroid Plexus	RBM47	51.3859	7.69862
67838	Choroid Plexus	RP11-690J15.1	49.9656	10.7472
67839	Choroid Plexus	HDAC9	49.5231	3.59704
67840	Choroid Plexus	GALNT11	49.3102	4.05101
67841	Choroid Plexus	MSI2	49.1072	2.9429
67842	Choroid Plexus	F5	48.4877	9.90375
67843	Choroid Plexus	PDZRN3	48.1166	4.57659
135628	Early Neurons	MLLT11	589.779	3.41854
135629	Early Neurons	STMN2	576.621	4.62816
135630	Early Neurons	SOX4	539.643	2.98439
135631	Early Neurons	DCX	499.147	3.61593
135632	Early Neurons	TUBB2A	479.629	2.64963
135633	Early Neurons	CRMP1	476.748	2.47752
135634	Early Neurons	TUBB2B	476.706	2.53813
135635	Early Neurons	TAGLN3	473.526	3.17733
135636	Early Neurons	NREP	470.859	2.19032
135637	Early Neurons	TMSB10	459.906	2.55669
135638	Early Neurons	GAP43	456.042	3.48084
135639	Early Neurons	NSG1	453.264	3.43353
135640	Early Neurons	NNAT	450.441	2.37538
135641	Early Neurons	RTN1	448.242	2.96681
135642	Early Neurons	PCSK1N	439.771	3.52882
135643	Early Neurons	STMN1	438.787	2.24938
135644	Early Neurons	TERF2IP	433.533	2.23501
135645	Early Neurons	C4orf48	431.489	2.13865
135646	Early Neurons	NSG2	422.166	5.18707
135647	Early Neurons	TUBA1A	418.298	2.5183
135648	Early Neurons	ELAVL4	416.602	2.73356
135649	Early Neurons	BASP1	415.44	1.9917
135650	Early Neurons	CCNI	407.287	1.80125
135651	Early Neurons	RBFOX2	406.05	2.28239
135652	Early Neurons	SOX11	377.865	2.18588
135653	Early Neurons	INA	376.83	4.17661
135654	Early Neurons	ZNF428	369.76	1.65571
135655	Early Neurons	PAFAH1B3	368.92	1.76772
135656	Early Neurons	VAMP2	367.073	1.88982
135657	Early Neurons	COX7A2	366.317	1.58164
203442	Ependymal	DNAH9	71.5445	8.26165
203443	Ependymal	C4orf22	69.9979	9.84841
203444	Ependymal	CFAP54	69.4019	8.26215
203445	Ependymal	DPP10	67.9618	5.5191
203446	Ependymal	CFAP43	66.9621	8.31123
203447	Ependymal	SPAG17	66.2245	8.27066
203448	Ependymal	SYNE1	64.0835	4.81929
203449	Ependymal	TMEM232	62.5118	6.10614
203450	Ependymal	AGBL4	61.3857	4.91843
203451	Ependymal	DNAH6	61.1375	6.6836
203452	Ependymal	DNAH11	61.1073	7.49336
203453	Ependymal	DNAH7	60.8644	6.63421
203454	Ependymal	ARMC3	59.8825	7.83055
203455	Ependymal	WWOX	58.5293	4.11105
203456	Ependymal	DCDC1	58.512	6.97682
203457	Ependymal	CFAP44	58.45	6.77912
203458	Ependymal	PARD3B	57.108	4.59099
203459	Ependymal	NPAS3	56.6984	3.46931
203460	Ependymal	DNAH12	56.5129	8.21494
203461	Ependymal	C8orf34	56.0275	5.44351
203462	Ependymal	LRRIQ1	55.7702	5.10816
203463	Ependymal	CFAP47	55.3913	8.0948
203464	Ependymal	ZBBX	55.1241	7.38644
203465	Ependymal	SPEF2	54.1466	6.1962
203466	Ependymal	DYNC2H1	53.4037	4.52528
203467	Ependymal	ADGB	53.1107	10.151
203468	Ependymal	CLU	53.0216	3.78706
203469	Ependymal	NTRK2	51.864	3.95982
203470	Ependymal	RFX3	51.2394	3.42761
203471	Ependymal	CFAP70	51.2365	7.07501
271256	Glial Progenitors	BCAN	114.527	5.5302
271257	Glial Progenitors	GPM6B	113.96	2.34034
271258	Glial Progenitors	FABP7	112.037	3.3446
271259	Glial Progenitors	C1orf61	104.029	2.8631
271260	Glial Progenitors	TTYH1	103.542	2.78332
271261	Glial Progenitors	CLU	94.5404	2.75976
271262	Glial Progenitors	HES1	93.0579	2.70398
271263	Glial Progenitors	PTN	87.3897	2.69554
271264	Glial Progenitors	CNN3	86.5839	1.67591
271265	Glial Progenitors	SRI	85.0559	1.79456
271266	Glial Progenitors	PEA15	85.0249	2.36174
271267	Glial Progenitors	CST3	84.3176	2.38468
271268	Glial Progenitors	SLC1A3	82.9483	2.87629
271269	Glial Progenitors	SOX9	79.3346	2.51627
271270	Glial Progenitors	ATP1A2	75.6822	3.53839
271271	Glial Progenitors	SPARC	74.8929	2.21294
271272	Glial Progenitors	VIM	74.6342	2.13338
271273	Glial Progenitors	NDRG2	73.9772	2.95552
271274	Glial Progenitors	TSPAN3	73.4831	1.46931
271275	Glial Progenitors	CD63	73.1215	1.45238
271276	Glial Progenitors	PSAT1	73.0037	2.09818
271277	Glial Progenitors	ZFP36L1	72.1619	1.84835
271278	Glial Progenitors	CDO1	71.6248	2.15783
271279	Glial Progenitors	NFIA	71.5748	2.01435
271280	Glial Progenitors	PTPRZ1	71.5266	1.81277
271281	Glial Progenitors	ANXA5	70.4052	2.14717
271282	Glial Progenitors	ITM2B	68.9436	1.27987
271283	Glial Progenitors	SNX3	68.2452	1.37826
271284	Glial Progenitors	PON2	67.9067	2.08969
271285	Glial Progenitors	DDR1	67.6011	1.94246
339070	IPC	HMGB2	194.348	3.05699
339071	IPC	HES6	192.047	2.6934
339072	IPC	HMGB1	182.429	1.8405
339073	IPC	TUBA1B	176.019	2.184
339074	IPC	TMSB4X	162.737	2.12161
339075	IPC	ASCL1	158.598	2.98678
339076	IPC	PTMA	155.884	1.67476
339077	IPC	SMC4	155.649	2.50861
339078	IPC	YBX1	150.926	1.43305
339079	IPC	HNRNPA2B1	147.507	1.28889
339080	IPC	DEK	145.96	1.66179
339081	IPC	TMEM123	140.879	2.05107
339082	IPC	GADD45G	138.882	2.47392
339083	IPC	RNASEH2B	138.296	2.44681
339084	IPC	TOP2A	138.16	2.80158
339085	IPC	MAD2L1	138.135	2.336
339086	IPC	SYNE2	137.423	1.75143
339087	IPC	UBE2T	135.747	2.32709
339088	IPC	RANBP1	134.762	1.43564
339089	IPC	HNRNPA0	131.454	1.23885
339090	IPC	CENPV	129.399	1.34063
339091	IPC	CDK1	128.908	2.56127
339092	IPC	LMNB1	128.021	1.73095
339093	IPC	CKS2	127.733	1.95757
339094	IPC	BTG3	127.376	1.84434
339095	IPC	ERH	125.701	1.19699
339096	IPC	TMSB15A	124.475	1.26951
339097	IPC	HMGB3	123.509	1.4427
339098	IPC	RRM2	122.778	2.66792
339099	IPC	PTTG1	122.15	2.22991
406884	Mature Neurons	SNHG14	445.542	5.49766
406885	Mature Neurons	MEG3	432.264	4.38578
406886	Mature Neurons	DLG2	431.102	5.35386
406887	Mature Neurons	CSMD1	426.828	7.04022
406888	Mature Neurons	RBFOX1	417.586	5.64254
406889	Mature Neurons	FAM155A	409.393	5.04776
406890	Mature Neurons	DLGAP1	400.996	4.53731
406891	Mature Neurons	SYT1	397.628	3.46871
406892	Mature Neurons	NRG3	397.237	4.71964
406893	Mature Neurons	CADM2	388.354	4.29943
406894	Mature Neurons	OPCML	385.887	5.62932
406895	Mature Neurons	GRIN2B	375.261	6.05004
406896	Mature Neurons	NRXN1	374.461	3.75384
406897	Mature Neurons	FGF14	370.259	5.38239
406898	Mature Neurons	FRMD4A	367.694	4.03491
406899	Mature Neurons	LRRC7	365.895	4.37401
406900	Mature Neurons	ANKS1B	365.274	3.9369
406901	Mature Neurons	ADGRB3	364.81	3.62609
406902	Mature Neurons	LSAMP	361.996	3.66063
406903	Mature Neurons	GRIA1	361.282	4.61281
406904	Mature Neurons	RYR2	356.464	6.78382
406905	Mature Neurons	GRIA2	354.146	4.20311
406906	Mature Neurons	NKAIN2	351.192	4.99381
406907	Mature Neurons	STXBP5L	348.75	5.25564
406908	Mature Neurons	NBEA	343.14	3.595
406909	Mature Neurons	NRXN3	342.651	4.6088
406910	Mature Neurons	CELF2	340.924	3.28022
406911	Mature Neurons	TENM2	340.723	4.30769
406912	Mature Neurons	ANK3	340.367	3.54673
406913	Mature Neurons	NEGR1	340.205	4.51421
474698	Mesenchyma	COL1A2	138.446	7.19104
474699	Mesenchyma	CALD1	135.244	3.50447
474700	Mesenchyma	COL3A1	133.723	7.62024
474701	Mesenchyma	LGALS1	133.318	5.98026
474702	Mesenchyma	FN1	126.354	5.11093
474703	Mesenchyma	S100A11	123.943	5.50651
474704	Mesenchyma	COL1A1	121.577	7.34335
474705	Mesenchyma	RBMS3	120.17	5.16433
474706	Mesenchyma	COL6A2	118.999	6.24815
474707	Mesenchyma	COL5A2	113.148	4.8996
474708	Mesenchyma	TPM2	112.893	3.76075
474709	Mesenchyma	CDH11	111.337	3.51607
474710	Mesenchyma	ITM2C	110.416	3.0026
474711	Mesenchyma	TPM1	109.98	3.14888
474712	Mesenchyma	ANXA2	108.887	3.74528
474713	Mesenchyma	ARHGAP29	108.459	5.66317
474714	Mesenchyma	PCOLCE	108.427	4.97493
474715	Mesenchyma	DLC1	108.121	4.01022
474716	Mesenchyma	FRZB	107.834	4.44637
474717	Mesenchyma	IFITM3	106.681	3.71396
474718	Mesenchyma	FBN2	105.572	4.24958
474719	Mesenchyma	LUM	105.372	6.03295
474720	Mesenchyma	COLEC12	104.687	5.87118
474721	Mesenchyma	VIM	104.555	3.38313
474722	Mesenchyma	DCN	104.1	6.89527
474723	Mesenchyma	CPED1	103.628	6.77571
474724	Mesenchyma	DDR2	101.068	5.4907
474725	Mesenchyma	APOE	100.709	4.35183
474726	Mesenchyma	LAMA4	100.706	5.15033
474727	Mesenchyma	RBMS1	100.262	3.26383
542512	Microglia	SPP1	107.057	8.25532
542513	Microglia	SAT1	105.812	5.38598
542514	Microglia	LAPTM5	105.256	10.3504
542515	Microglia	TYROBP	105.195	10.4178
542516	Microglia	RNASET2	103.752	6.51144
542517	Microglia	CSF1R	103.33	10.551
542518	Microglia	B2M	102.842	5.70088
542519	Microglia	C1QC	102.567	11.0034
542520	Microglia	C1QB	102.491	10.9017
542521	Microglia	AIF1	101.517	9.58823
542522	Microglia	CYBA	101.156	5.42538
542523	Microglia	RGS10	99.7771	6.93386
542524	Microglia	ITM2B	99.5271	3.46477
542525	Microglia	A2M	99.0193	7.45309
542526	Microglia	C1QA	98.8484	10.707
542527	Microglia	FCGRT	98.7942	7.17374
542528	Microglia	SRGN	98.3393	9.69486
542529	Microglia	CD53	97.6259	10.876
542530	Microglia	ARHGDIB	97.5439	9.05185
542531	Microglia	TREM2	96.8689	10.5996
542532	Microglia	VSIG4	96.816	10.8165
542533	Microglia	CTSB	96.7882	5.04499
542534	Microglia	CD68	96.5551	9.53894
542535	Microglia	APOE	96.0803	6.87941
542536	Microglia	CX3CR1	95.6	10.6257
542537	Microglia	IFNGR1	95.4737	5.09949
542538	Microglia	FOLR2	94.7657	10.8548
542539	Microglia	FCGR1A	94.6758	11.5438
542540	Microglia	GPR34	94.3651	7.97037
542541	Microglia	ITGB2	94.3013	10.5013
610326	NC derived neurons	SIX1	129.305	8.03522
610327	NC derived neurons	PPP1R17	129.213	5.94986
610328	NC derived neurons	NEUROD1	128.971	5.92212
610329	NC derived neurons	ISL1	124.043	6.16498
610330	NC derived neurons	PCBP4	119.025	3.5534
610331	NC derived neurons	RGS10	112.807	6.6433
610332	NC derived neurons	H3F3B	111.972	3.6688
610333	NC derived neurons	CALM2	111.48	3.19393
610334	NC derived neurons	SNCG	109.725	6.23507
610335	NC derived neurons	NHLH1	105.618	3.98741
610336	NC derived neurons	COTL1	105.004	2.92056
610337	NC derived neurons	TMSB4X	102.028	2.73086
610338	NC derived neurons	FTL	100.999	1.87026
610339	NC derived neurons	ELAVL4	100.514	2.73896
610340	NC derived neurons	STMN1	100.313	2.14667
610341	NC derived neurons	EIF1	100.063	1.74764
610342	NC derived neurons	GNB2L1	99.8085	3.42667
610343	NC derived neurons	H3F3A	99.7819	3.8587
610344	NC derived neurons	POU4F1	99.6086	5.70066
610345	NC derived neurons	SH3BGRL3	99.5534	2.45152
610346	NC derived neurons	SLC25A6	98.137	2.9685
610347	NC derived neurons	TAGLN3	98.0819	2.64845
610348	NC derived neurons	EEF1A1	97.1554	3.12695
610349	NC derived neurons	ATP5E	96.598	2.84687
610350	NC derived neurons	S100A10	96.1809	5.56509
610351	NC derived neurons	RPRM	95.6688	4.9469
610352	NC derived neurons	RPL22	95.4077	2.51166
610353	NC derived neurons	HNRNPA1	94.8409	2.39031
610354	NC derived neurons	NDUFB8-1	93.13	2.76789
610355	NC derived neurons	CADM1	92.5626	2.28299
678140	Neural crest	RPLP1	160.952	2.75513
678141	Neural crest	RPS3	158.501	2.51121
678142	Neural crest	RPS2	157.105	2.88604
678143	Neural crest	RPS18	156.731	2.65312
678144	Neural crest	RPS23	156.094	2.45185
678145	Neural crest	RPS12	155.863	2.54773
678146	Neural crest	MPZ	153.778	8.19048
678147	Neural crest	RPL15	153.279	2.28718
678148	Neural crest	NPM1	153.267	2.55768
678149	Neural crest	RPL13	153.143	2.38302
678150	Neural crest	RPL29	153.058	2.23654
678151	Neural crest	RPL41	152.913	3.29188
678152	Neural crest	RPS3A	152.892	2.37842
678153	Neural crest	RPL7A	152.731	2.47145
678154	Neural crest	RPL23A	151.56	2.42387
678155	Neural crest	RPL23	151.546	2.29274
678156	Neural crest	RPS14	151.511	2.45573
678157	Neural crest	RPS16	150.932	2.34796
678158	Neural crest	RPL22	150.85	3.05289
678159	Neural crest	RPL10A	150.442	2.33988
678160	Neural crest	RPLP0	149.742	2.47161
678161	Neural crest	GNB2L1	149.26	3.85572
678162	Neural crest	EEF1B2	149.25	2.60226
678163	Neural crest	RPL3	148.866	2.27209
678164	Neural crest	RPL19	148.696	2.20687
678165	Neural crest	RPSA	148.427	2.35565
678166	Neural crest	RPS7	148.358	2.29644
678167	Neural crest	RPL12	148.061	2.26972
678168	Neural crest	RPL9	148.053	2.31323
678169	Neural crest	TPT1	147.386	2.42072
745954	OPC	LHFPL3	148.069	6.75675
745955	OPC	TNR	146.765	6.27677
745956	OPC	PTPRZ1	141.07	3.84302
745957	OPC	LRRC4C	139.455	4.6939
745958	OPC	PCDH15	137.174	5.99367
745959	OPC	DSCAM	132.541	5.46323
745960	OPC	OPCML	128.774	4.58583
745961	OPC	PCDH9	127.097	3.82284
745962	OPC	NTM	126.081	3.68591
745963	OPC	GRID2	124.998	4.46762
745964	OPC	CADM2	123.569	3.46206
745965	OPC	LUZP2	122.101	4.9499
745966	OPC	LRP1B	122.045	4.35806
745967	OPC	SOX6	121.794	4.33662
745968	OPC	CSMD1	117.842	4.49376
745969	OPC	LSAMP	116.345	3.12102
745970	OPC	EPN2	115.194	4.07762
745971	OPC	MDGA2	112.936	4.14767
745972	OPC	NLGN1	112.089	3.10496
745973	OPC	LRRTM4	111.77	4.01204
745974	OPC	CA10	111.585	5.00565
745975	OPC	DPP6	109.471	3.83692
745976	OPC	NRXN1	107.2	2.94019
745977	OPC	MMP16	105.698	3.79086
745978	OPC	PDE4B	103.953	3.29469
745979	OPC	SEMA5A	103.545	4.46691
745980	OPC	NXPH1	100.516	4.78708
745981	OPC	KCND2	99.8908	3.81382
745982	OPC	GRIA2	98.8912	2.95394
745983	OPC	QKI	98.0314	2.6403
813768	Oligodendrocytes	PCDH9	149.214	6.21535
813769	Oligodendrocytes	IL1RAPL1	147.553	6.42082
813770	Oligodendrocytes	CTNNA3	140.494	7.70382
813771	Oligodendrocytes	QKI	137.765	4.73297
813772	Oligodendrocytes	ST18	136.978	6.60955
813773	Oligodendrocytes	MBP	133.107	7.92726
813774	Oligodendrocytes	RNF220	131.258	6.5038
813775	Oligodendrocytes	MAGI2	130.515	4.47692
813776	Oligodendrocytes	PPP2R2B	129.424	4.81987
813777	Oligodendrocytes	SLC24A2	127.982	6.15404
813778	Oligodendrocytes	PLP1	126.751	6.79616
813779	Oligodendrocytes	SLC44A1	123.592	5.74078
813780	Oligodendrocytes	PDE4B	123.224	4.75895
813781	Oligodendrocytes	NKAIN2	122.006	5.0304
813782	Oligodendrocytes	DST	120.851	3.94815
813783	Oligodendrocytes	ELMO1	118.501	5.59597
813784	Oligodendrocytes	DLG2	118.047	4.35438
813785	Oligodendrocytes	DOCK10	117.582	6.44269
813786	Oligodendrocytes	TTLL7	116.342	4.47594
813787	Oligodendrocytes	PIP4K2A	115.224	6.07047
813788	Oligodendrocytes	MOBP	114.598	9.14439
813789	Oligodendrocytes	MAP7	114.045	5.84355
813790	Oligodendrocytes	MAN2A1	113.405	5.96934
813791	Oligodendrocytes	UNC5C	113.002	5.6438
813792	Oligodendrocytes	FRMD5	111.95	4.55656
813793	Oligodendrocytes	2026-03-01	109.37	5.39229
813794	Oligodendrocytes	PLCL1	109.046	5.42362
813795	Oligodendrocytes	SIK3	108.697	4.30858
813796	Oligodendrocytes	TMEM144	105.938	8.6128
813797	Oligodendrocytes	PHLPP1	104.231	4.21479
881582	Progenitors Prolif	TOP2A	187.254	4.65332
881583	Progenitors Prolif	HMGB2	187.002	4.01072
881584	Progenitors Prolif	CDK1	182.23	4.36044
881585	Progenitors Prolif	CKS2	178.862	3.6699
881586	Progenitors Prolif	SMC4	176.986	3.49917
881587	Progenitors Prolif	UBE2C	176.784	4.36144
881588	Progenitors Prolif	PBK	168.862	3.91015
881589	Progenitors Prolif	PTTG1	168.566	3.75867
881590	Progenitors Prolif	MAD2L1	167.194	3.34219
881591	Progenitors Prolif	CCNA2	163.071	3.98485
881592	Progenitors Prolif	AURKB	162.665	3.80832
881593	Progenitors Prolif	CENPF	162.518	3.7395
881594	Progenitors Prolif	BIRC5	162.268	3.48004
881595	Progenitors Prolif	UBE2T	160.762	3.10643
881596	Progenitors Prolif	TUBB4B	159.291	2.75461
881597	Progenitors Prolif	TPX2	154.095	3.75894
881598	Progenitors Prolif	MKI67	153.297	3.67085
881599	Progenitors Prolif	GTSE1	152.928	3.89187
881600	Progenitors Prolif	KPNA2	151.977	2.98328
881601	Progenitors Prolif	SPC25	151.598	3.52564
881602	Progenitors Prolif	NUF2	148.745	3.65211
881603	Progenitors Prolif	CKAP2	148.688	3.31097
881604	Progenitors Prolif	NDC80	148.477	3.80317
881605	Progenitors Prolif	APOLD1	148.051	4.41047
881606	Progenitors Prolif	TUBA1B	146.307	2.30374
881607	Progenitors Prolif	DEPDC1B	144.748	3.44165
881608	Progenitors Prolif	KIFC1	142.059	3.62348
881609	Progenitors Prolif	NUSAP1	141.197	3.17843
881610	Progenitors Prolif	KIF22	140.986	2.91412
881611	Progenitors Prolif	HMGB1	140.029	1.78339
949396	Radial Glia	VIM	539.212	4.06103
949397	Radial Glia	TTYH1	483.303	3.72822
949398	Radial Glia	ZFP36L1	456.195	3.40414
949399	Radial Glia	EEF1D	432.186	2.19814
949400	Radial Glia	MDK	418.084	2.76206
949401	Radial Glia	NPM1	417.382	2.06216
949402	Radial Glia	GSTP1	415.578	2.22003
949403	Radial Glia	ENO1	414.641	2.25235
949404	Radial Glia	RPLP1	406.68	2.19296
949405	Radial Glia	HES1	404.464	3.583
949406	Radial Glia	TPI1	403.664	2.07922
949407	Radial Glia	RPS7	402.671	2.04374
949408	Radial Glia	RPL12	398.477	1.95939
949409	Radial Glia	RAN	394.736	1.92717
949410	Radial Glia	RPL8	393.05	1.91717
949411	Radial Glia	TUBA1B	384.579	2.17523
949412	Radial Glia	RANBP1	384.16	1.97578
949413	Radial Glia	HMGB2	382.66	2.65149
949414	Radial Glia	RPS2	380.139	2.19229
949415	Radial Glia	RPS3	379.015	1.97767
949416	Radial Glia	RPLP0	377.59	1.98382
949417	Radial Glia	PKM	374.236	1.92329
949418	Radial Glia	RCN1	374.12	2.66719
949419	Radial Glia	LDHA	374.056	2.23401
949420	Radial Glia	GAPDH	372.016	1.95182
949421	Radial Glia	CCND1	371.746	3.31158
949422	Radial Glia	NES	369.644	2.93485
949423	Radial Glia	HES4	368.179	2.65368
949424	Radial Glia	RPS15	367.597	1.94537
949425	Radial Glia	HMGB1	367.175	1.75103
