## Supplementary material for "A lifespan single-cell atlas of the human developing hippocampus benchmarks familial Alzheimer’s disease brain organoids": Table S4

### Sheet: Table S4
	group	names	scores	logfoldchanges
0	Choroid Plexus	TRPM3	130.249	3.56628
1	Choroid Plexus	HTR2C	125.827	5.39673
2	Choroid Plexus	SULF1	120.923	3.92427
3	Choroid Plexus	RBM47	118.242	3.98623
4	Choroid Plexus	FGFR2	117.444	3.53171
5	Choroid Plexus	LRP1B	114.326	3.3339
6	Choroid Plexus	VAT1L	109.971	3.59131
7	Choroid Plexus	TTR	102.178	4.12494
8	Choroid Plexus	PRDM16	96.7172	3.3692
9	Choroid Plexus	CA2	96.4375	2.94447
10	Choroid Plexus	ADAMTS6	93.9785	3.2882
11	Choroid Plexus	SLC4A5	93.9766	3.08722
12	Choroid Plexus	PRDM16-DT	93.6541	3.78243
13	Choroid Plexus	CLDN5	92.0522	3.82599
14	Choroid Plexus	STK39	91.1457	2.39526
15	Choroid Plexus	CLIC6	89.76	3.97803
16	Choroid Plexus	GRM8	88.9435	2.65819
17	Choroid Plexus	ATP11C	88.4777	2.84133
18	Choroid Plexus	COL4A5	88.3373	2.38723
19	Choroid Plexus	HYDIN	86.9589	3.26887
20	Choroid Plexus	PRNP	86.1445	2.39607
21	Choroid Plexus	PLTP	84.6584	2.21415
22	Choroid Plexus	ADGRV1	84.0211	2.3325
23	Choroid Plexus	ARMC3	83.7516	3.28244
24	Choroid Plexus	LRRC9	83.6083	3.28663
25	Choroid Plexus	PALMD	83.4687	3.61726
26	Choroid Plexus	DRC1	82.8825	2.68721
27	Choroid Plexus	COL4A6	82.6579	2.57625
28	Choroid Plexus	COBLL1	82.3574	3.54396
29	Choroid Plexus	SLC7A6	81.9785	2.61156
38606	Early Ependymal	DYNLL1	107.126	2.21231
38607	Early Ependymal	FTH1	102.853	1.43211
38608	Early Ependymal	HSBP1	102.521	1.93393
38609	Early Ependymal	COX6C	97.6237	1.77532
38610	Early Ependymal	CFAP144	94.3834	5.10656
38611	Early Ependymal	UQCRB	90.9389	1.47202
38612	Early Ependymal	C9orf24	89.9968	4.24648
38613	Early Ependymal	HOATZ	88.3124	4.97764
38614	Early Ependymal	ELOB	84.9487	1.19913
38615	Early Ependymal	MIF	80.3924	1.26554
38616	Early Ependymal	KIF9	79.5417	3.72891
38617	Early Ependymal	RSPH1	79.2193	4.52016
38618	Early Ependymal	PIFO	78.4562	4.14667
38619	Early Ependymal	HSPE1	77.141	1.63867
38620	Early Ependymal	TUBB4B	74.7314	2.27146
38621	Early Ependymal	UQCR10	73.9651	1.12832
38622	Early Ependymal	TPPP3	72.9906	4.21719
38623	Early Ependymal	CFAP90	72.2832	4.19281
38624	Early Ependymal	UQCR11	71.0754	1.25924
38625	Early Ependymal	C20orf85	70.5428	5.24511
38626	Early Ependymal	CFAP276	70.3001	4.08882
38627	Early Ependymal	GNG5	69.3672	1.4015
38628	Early Ependymal	PIERCE1	69.08	4.04067
38629	Early Ependymal	CAPSL	68.6562	4.4222
38630	Early Ependymal	ATP5MG	68.3128	0.77356
38631	Early Ependymal	FAM229B	67.1962	2.5678
38632	Early Ependymal	CALML4	65.078	3.68429
38633	Early Ependymal	COX8A	64.7634	1.08354
38634	Early Ependymal	COX7A2	64.3936	0.90246
38635	Early Ependymal	CLXN	62.3857	4.03205
77212	Early Neurons	STMN2	177.514	4.87272
77213	Early Neurons	TUBB2B	172.712	3.16879
77214	Early Neurons	TUBB3	170.917	3.81729
77215	Early Neurons	TUBA1A	166.587	2.31459
77216	Early Neurons	TUBB2A	160.506	3.33415
77217	Early Neurons	GAP43	157.303	3.72488
77218	Early Neurons	MAP2	154.185	3.2407
77219	Early Neurons	RTN1	154.185	4.17556
77220	Early Neurons	MAP1B	153.267	2.40033
77221	Early Neurons	SOX4	144.938	2.18402
77222	Early Neurons	INA	143.85	4.13525
77223	Early Neurons	STMN4	142.259	3.70283
77224	Early Neurons	JPT1	141.867	2.03523
77225	Early Neurons	NRN1	140.344	3.65923
77226	Early Neurons	PCSK1N	138.956	2.77261
77227	Early Neurons	MLLT11	138.289	2.83328
77228	Early Neurons	KIF5C	137.116	3.30532
77229	Early Neurons	CRMP1	136.7	2.69693
77230	Early Neurons	CAMK2N1	134.978	3.23228
77231	Early Neurons	MAPT	134.549	3.17167
77232	Early Neurons	STMN1	134.064	1.80173
77233	Early Neurons	SCG3	133.955	3.5681
77234	Early Neurons	BASP1	133.92	2.19522
77235	Early Neurons	CACNA2D1	132.611	3.41274
77236	Early Neurons	BEX1	131.677	2.47994
77237	Early Neurons	UCHL1	131.483	2.34655
77238	Early Neurons	GNG3	131.345	3.48875
77239	Early Neurons	NCAM1	129.472	2.81168
77240	Early Neurons	PKIA	127.401	2.81591
77241	Early Neurons	TERF2IP	126.561	1.94557
115818	Ependymal	CFAP299	36.0309	5.05823
115819	Ependymal	CFAP47	36.0244	5.11363
115820	Ependymal	SPAG17	35.7522	4.62228
115821	Ependymal	CFAP43	34.697	4.29969
115822	Ependymal	HYDIN	34.5068	4.07224
115823	Ependymal	SPATA17	34.2226	4.01431
115824	Ependymal	TEKT1	34.0442	4.52184
115825	Ependymal	DNAH12	33.9636	4.67896
115826	Ependymal	LRRIQ1	33.8218	3.74271
115827	Ependymal	ARMC3	33.3676	4.08523
115828	Ependymal	C4orf47	33.0872	3.62481
115829	Ependymal	FANK1	32.753	3.62571
115830	Ependymal	DNAH7	32.7406	3.86037
115831	Ependymal	CFAP221	32.6687	3.95418
115832	Ependymal	WDR49	32.6655	4.43183
115833	Ependymal	AGBL4	32.6514	3.89381
115834	Ependymal	CFAP210	32.5116	3.75384
115835	Ependymal	CFAP46	32.4825	4.23294
115836	Ependymal	ADGB	32.4567	5.02175
115837	Ependymal	DNAI7	32.4337	3.9681
115838	Ependymal	DNAH6	32.3954	3.97993
115839	Ependymal	CFAP54	32.3154	4.08596
115840	Ependymal	PACRG	32.2648	3.61305
115841	Ependymal	CFAP52	32.0606	4.21818
115842	Ependymal	ENSG00000283674	31.9642	3.09489
115843	Ependymal	NEK10	31.8253	4.15314
115844	Ependymal	ROPN1L	31.7893	4.11444
115845	Ependymal	CCDC30	31.7333	3.27331
115846	Ependymal	TSGA10	31.5822	3.54906
115847	Ependymal	CEP126	31.5603	3.55461
154424	Glial Progenitors	WLS	41.6846	2.9963
154425	Glial Progenitors	RSPO3	36.3787	3.62559
154426	Glial Progenitors	RFX4	36.0781	3.70914
154427	Glial Progenitors	GNG12-AS1	35.6682	2.65673
154428	Glial Progenitors	TPBG	35.1402	2.74178
154429	Glial Progenitors	ENSG00000257545	34.1325	3.7443
154430	Glial Progenitors	MIR99AHG	34.1289	2.05724
154431	Glial Progenitors	TTYH1	31.8833	2.61635
154432	Glial Progenitors	SOX2	31.8522	2.5091
154433	Glial Progenitors	ERBB4	31.2071	2.40108
154434	Glial Progenitors	CDH2	30.7354	1.70751
154435	Glial Progenitors	RMST	30.5555	2.33716
154436	Glial Progenitors	ADGRV1	29.9747	2.1444
154437	Glial Progenitors	ENSG00000243620	29.9469	2.52934
154438	Glial Progenitors	IGFBP2	29.9207	1.75185
154439	Glial Progenitors	ZIC1	29.7974	1.86033
154440	Glial Progenitors	ENSG00000286757	29.0395	2.06542
154441	Glial Progenitors	FJX1	28.7112	3.23792
154442	Glial Progenitors	SLIT2	28.1144	1.89128
154443	Glial Progenitors	PTN	27.9821	2.06658
154444	Glial Progenitors	EPHA7	27.8366	2.32194
154445	Glial Progenitors	ZFP36L1	27.7534	1.73273
154446	Glial Progenitors	COL4A5	27.1247	2.12825
154447	Glial Progenitors	LHFPL6	27.0112	2.49638
154448	Glial Progenitors	PON2	26.6623	2.25351
154449	Glial Progenitors	SPARCL1	26.5818	3.44076
154450	Glial Progenitors	TLE4	26.4713	1.7098
154451	Glial Progenitors	LRP1B	25.865	2.24075
154452	Glial Progenitors	ID1	25.7635	1.78561
154453	Glial Progenitors	CLYBL	25.761	1.72874
193030	IPC	GNB3	49.1778	4.07331
193031	IPC	IGFBPL1	43.9841	3.07526
193032	IPC	DLL3	43.1794	3.35516
193033	IPC	MDK	42.9146	2.07603
193034	IPC	NEUROG1	42.669	3.92924
193035	IPC	GNG8	42.6463	4.25132
193036	IPC	ENSG00000287989	42.5572	5.20798
193037	IPC	AMER2	42.3063	3.09239
193038	IPC	PRDX1	41.6859	1.88285
193039	IPC	ATP8A1	40.5841	2.87702
193040	IPC	RNF220	40.5459	2.99261
193041	IPC	ATP2B1	39.6392	2.17016
193042	IPC	BSG	39.2138	1.63449
193043	IPC	INSM1	37.9117	2.75651
193044	IPC	CCNG2	37.5382	2.20249
193045	IPC	CRACD	37.4795	2.16762
193046	IPC	SDK2	37.3907	1.96807
193047	IPC	ASCL1	37.1189	3.90622
193048	IPC	NAV3	36.8506	2.3296
193049	IPC	ELP4	36.7121	2.13191
193050	IPC	JAG1	36.5566	2.99534
193051	IPC	PAX6	36.534	2.26193
193052	IPC	CASC15	36.4756	1.95156
193053	IPC	DACH1	36.1028	2.27065
193054	IPC	DCC	36.0564	2.37555
193055	IPC	ENSG00000278254	35.994	4.28431
193056	IPC	UNC119	35.9416	2.25994
193057	IPC	SCARB2	35.4963	1.78073
193058	IPC	PAX3	35.2836	2.0591
193059	IPC	OTX2-AS1	35.0646	2.19876
231636	Mature Neurons	SNHG14	43.671	3.18032
231637	Mature Neurons	ANK3	43.6094	3.94089
231638	Mature Neurons	MYT1L	41.6668	4.64454
231639	Mature Neurons	NRXN1	40.5088	3.77471
231640	Mature Neurons	NALF1	40.4133	3.90387
231641	Mature Neurons	DCLK1	40.3215	3.69331
231642	Mature Neurons	CTNNA2	40.2592	3.55705
231643	Mature Neurons	NCAM1	40.0416	3.19753
231644	Mature Neurons	PPFIA2	39.1795	3.82225
231645	Mature Neurons	GRIA2	38.2583	4.25712
231646	Mature Neurons	NAV3	37.605	3.12966
231647	Mature Neurons	PTPRD	37.5725	3.19969
231648	Mature Neurons	DOCK3	37.4351	2.98543
231649	Mature Neurons	ANKS1B	37.1274	3.58968
231650	Mature Neurons	CCSER1	36.6874	3.19083
231651	Mature Neurons	AKAP6	36.4232	3.182
231652	Mature Neurons	FTX	36.3995	2.04327
231653	Mature Neurons	TANC2	36.3584	2.6785
231654	Mature Neurons	SYT1	36.3283	3.16281
231655	Mature Neurons	CLASP2	36.3179	2.43755
231656	Mature Neurons	NOVA1	36.0118	2.90567
231657	Mature Neurons	NRG3	35.6115	3.4148
231658	Mature Neurons	CNTNAP2	35.5698	2.78114
231659	Mature Neurons	CADM2	35.4078	3.54989
231660	Mature Neurons	NRG1	35.3576	3.90512
231661	Mature Neurons	MAP2	35.0755	2.69514
231662	Mature Neurons	MAPT	34.928	2.84107
231663	Mature Neurons	TMEM178B	34.8776	3.06331
231664	Mature Neurons	NBEA	34.8221	2.40941
231665	Mature Neurons	CACNA2D1	34.8159	3.11997
270242	Mesenchyma	COL1A2	125.485	4.9713
270243	Mesenchyma	COL3A1	124.269	7.28411
270244	Mesenchyma	COL1A1	122.429	5.2164
270245	Mesenchyma	LGALS1	119.931	5.19604
270246	Mesenchyma	TWIST1	114.066	7.03528
270247	Mesenchyma	PRRX1	107.511	7.56821
270248	Mesenchyma	CDC42EP5	102.672	3.84703
270249	Mesenchyma	CDH11	101.288	4.33957
270250	Mesenchyma	COL6A2	100.254	3.39805
270251	Mesenchyma	BNC2	98.8494	4.68415
270252	Mesenchyma	NFIB	98.0005	3.34447
270253	Mesenchyma	CALD1	96.5384	2.40057
270254	Mesenchyma	S100A11	93.1913	2.80823
270255	Mesenchyma	TGFBI	93.0467	6.66923
270256	Mesenchyma	DCN	92.5509	3.70857
270257	Mesenchyma	PCOLCE	92.5172	4.559
270258	Mesenchyma	FOS	91.6739	2.45845
270259	Mesenchyma	IGFBP4	91.3119	2.89202
270260	Mesenchyma	CD99	90.9334	2.24039
270261	Mesenchyma	SERPINH1	90.6792	2.65879
270262	Mesenchyma	RPS12	90.0169	1.05594
270263	Mesenchyma	PRRX2	89.9771	5.4836
270264	Mesenchyma	JUNB	89.9366	2.70609
270265	Mesenchyma	TPM1	89.4443	2.43222
270266	Mesenchyma	RPL10	88.4396	0.976535
270267	Mesenchyma	LAPTM4A	88.237	1.86449
270268	Mesenchyma	JUN	88.1683	2.25388
270269	Mesenchyma	IFITM3	87.7629	2.59254
270270	Mesenchyma	COL6A3	87.6143	6.51236
270271	Mesenchyma	FN1	87.5608	3.08991
308848	NC derived neurons	PPP1R17	126.284	6.94475
308849	NC derived neurons	ISL1	119.472	5.76788
308850	NC derived neurons	BASP1	118.707	3.02714
308851	NC derived neurons	THSD7B	117.454	6.67479
308852	NC derived neurons	RGS10	113.02	5.37932
308853	NC derived neurons	PPP1R14A	112.493	5.20873
308854	NC derived neurons	C11orf96	110.957	5.20323
308855	NC derived neurons	SDK1	108.458	4.32284
308856	NC derived neurons	ELAVL4	106.522	3.52402
308857	NC derived neurons	SIX1	106.038	5.16776
308858	NC derived neurons	NEUROD1	105.894	5.09277
308859	NC derived neurons	CADM1	105.533	2.94112
308860	NC derived neurons	BASP1-AS1	104.008	4.32587
308861	NC derived neurons	TRHDE	103.71	5.22006
308862	NC derived neurons	TMSB4X	100.862	1.90673
308863	NC derived neurons	KCNB2	99.9258	3.7338
308864	NC derived neurons	HCN1	97.3085	6.10229
308865	NC derived neurons	SH3BGRL3	97.2028	2.28439
308866	NC derived neurons	TLX3	95.7697	6.39974
308867	NC derived neurons	EBF1	95.1839	3.18357
308868	NC derived neurons	RBFOX1	94.5211	3.76337
308869	NC derived neurons	CACNA1A	94.3267	3.15131
308870	NC derived neurons	PCBP4	94.3124	2.35616
308871	NC derived neurons	ENSG00000255580	94.0471	3.09671
308872	NC derived neurons	AFAP1	93.7275	3.20278
308873	NC derived neurons	NFIA-AS2	92.4423	5.00835
308874	NC derived neurons	C14orf132	92.3787	3.05368
308875	NC derived neurons	PIEZO2	92.301	3.9508
308876	NC derived neurons	TAGLN3	91.4513	2.65614
308877	NC derived neurons	PRKG1	91.2224	3.00808
347454	Neural crest	CDH19	147.477	6.02466
347455	Neural crest	MPZ	144	5.894
347456	Neural crest	S100B	142.969	6.22265
347457	Neural crest	TGFBR2	141.93	4.85399
347458	Neural crest	STARD13	140.491	4.7113
347459	Neural crest	MOXD1	139.711	5.41518
347460	Neural crest	S100A10	138.511	4.76842
347461	Neural crest	ARPC1B	137.299	4.43151
347462	Neural crest	EGFL8	129.411	5.45226
347463	Neural crest	COL4A2	129.014	3.62726
347464	Neural crest	EDNRB	128.91	5.15383
347465	Neural crest	PLP1	128.763	5.35441
347466	Neural crest	ZEB2	125.543	3.33047
347467	Neural crest	IFITM3	124.975	3.60111
347468	Neural crest	COL19A1	124.395	5.16977
347469	Neural crest	DST	119.967	3.01576
347470	Neural crest	SOX10	118.369	4.68404
347471	Neural crest	GRIK2	117.353	3.37107
347472	Neural crest	STARD13-AS	117.333	4.51158
347473	Neural crest	LAMA4	117.31	4.28573
347474	Neural crest	DNAJC1	116.594	2.50821
347475	Neural crest	ENSG00000230490	116.093	5.88264
347476	Neural crest	MMP17	115.564	4.47524
347477	Neural crest	COL4A1	114.874	4.15837
347478	Neural crest	ITGA4	114.556	4.42674
347479	Neural crest	GSN	113.632	3.52327
347480	Neural crest	FOXD3-AS1	113.61	4.69336
347481	Neural crest	PTPRZ1	113.354	3.52482
347482	Neural crest	S100A6	112.825	3.4475
347483	Neural crest	ERBB3	112.728	4.82134
386060	Progenitors Prolif	H2AZ1	114.643	1.82306
386061	Progenitors Prolif	HMGB1	113.339	1.77472
386062	Progenitors Prolif	TUBA1B	111.94	2.04481
386063	Progenitors Prolif	HMGB2	109.128	3.16086
386064	Progenitors Prolif	TOP2A	108.596	4.71674
386065	Progenitors Prolif	NUSAP1	103.193	4.64076
386066	Progenitors Prolif	HMGN2	102.817	1.90233
386067	Progenitors Prolif	CENPF	98.3345	4.07052
386068	Progenitors Prolif	UBE2C	98.1809	4.39173
386069	Progenitors Prolif	MAD2L1	93.6193	3.27817
386070	Progenitors Prolif	BIRC5	92.6181	3.97546
386071	Progenitors Prolif	PTTG1	91.0406	3.29995
386072	Progenitors Prolif	TYMS	89.6691	2.9487
386073	Progenitors Prolif	CKS1B	89.3402	2.62087
386074	Progenitors Prolif	TPX2	89.2566	4.11769
386075	Progenitors Prolif	CKS2	89.1209	2.58703
386076	Progenitors Prolif	SMC4	87.7567	3.25542
386077	Progenitors Prolif	CENPW	87.5459	2.708
386078	Progenitors Prolif	PCLAF	86.6418	3.65226
386079	Progenitors Prolif	MKI67	85.4885	4.67553
386080	Progenitors Prolif	CDK1	84.3074	3.24743
386081	Progenitors Prolif	PBK	83.8077	4.51927
386082	Progenitors Prolif	H2AX	83.6898	2.71869
386083	Progenitors Prolif	CDKN3	82.7522	3.82779
386084	Progenitors Prolif	CKAP2	82.5211	2.85227
386085	Progenitors Prolif	UBE2T	81.5593	2.83987
386086	Progenitors Prolif	PRC1	81.3228	3.25133
386087	Progenitors Prolif	ASPM	81.0072	4.34367
386088	Progenitors Prolif	CCNB2	80.528	3.56518
386089	Progenitors Prolif	CCNB1	79.7749	3.79453
424666	Radial Glia	TPBG	128.259	2.75478
424667	Radial Glia	ENSG00000228999	118.783	4.01611
424668	Radial Glia	CLYBL	118.307	2.51638
424669	Radial Glia	WNT4	117.646	3.13545
424670	Radial Glia	WLS	112.36	1.98819
424671	Radial Glia	NCKAP5	111.961	2.45202
424672	Radial Glia	HES4	108.194	2.07031
424673	Radial Glia	MID1	107.075	2.38026
424674	Radial Glia	ADAMTS18	105.944	3.5649
424675	Radial Glia	OTX2-AS1	104.96	2.18304
424676	Radial Glia	CACHD1	104.749	2.05127
424677	Radial Glia	SLIT2	104.352	2.05249
424678	Radial Glia	LINC01830	102.699	4.0254
424679	Radial Glia	ENSG00000286757	102.469	2.15777
424680	Radial Glia	WNT2B	101.607	2.39182
424681	Radial Glia	ZNF804A	100.496	2.78277
424682	Radial Glia	APCDD1	100.368	2.75177
424683	Radial Glia	RMST	98.4244	1.9501
424684	Radial Glia	CASC15	98.2535	1.66395
424685	Radial Glia	ATP6V1C2	96.9817	3.07668
424686	Radial Glia	MDK	96.6097	1.44567
424687	Radial Glia	PAX6	96.3429	1.9017
424688	Radial Glia	CDH18	95.4544	2.6577
424689	Radial Glia	ENSG00000258776	94.959	2.32507
424690	Radial Glia	CLU	94.729	1.73076
424691	Radial Glia	SHROOM3	94.4955	2.25206
424692	Radial Glia	LINGO2	94.36	1.93365
424693	Radial Glia	GNG12-AS1	92.8758	1.91377
424694	Radial Glia	ELP4	91.6375	1.60992
424695	Radial Glia	SNCA	91.3844	1.85165
